# A novel chemogenomic screening platform for scalable antimalarial drug target identification

**DOI:** 10.1101/2024.08.27.609875

**Authors:** Christopher Bower-Lepts, Mukul Rawat, William Collins Keith, Gareth Girling, Madeline R Luth, Krypton Carolino, Katharina Boroviak, Rachael Coyle, Frank Schwach, Cindy Smidt, Ellen Bushell, Sonia Moliner-Cubel, Maria D Gomez-Lorenzo, Francisco-Javier Gamo, Elizabeth A. Winzeler, Oliver Billker, Marcus C.S. Lee, Julian C. Rayner

## Abstract

Large-scale chemical-genetic screening, or chemogenomics, can faciliate rapid and scalable drug target identification. To establish a chemogenomic screen for antimalarial drug target identification, we leveraged ∼600 *Plasmodium berghei* artificial chromosomes (PbACs) encoding potential drug targets to generate a systematic overexpression library. PbACs were engineered with DNA barcodes, enabling their quantification within mixed pools using next generation sequencing (barcode sequencing or BarSeq). Pooled transfection of PbACs into the highly genetically tractable *Plasmodium knowlesi* demonstrated efficient vector uptake and transcription of encoded *P. berghei* genes. Parasite pools were exposed to antimalarial candidates, with pilot screens probing for known gene-compound associations identifying their targets with high sensitivity. Screening antimalarial inhibitors with unknown mechanisms of action successfully identified *pi4k* as the target for one novel compound, which was subsequently validated using *in vitro* evolution in *Plasmodium falciparum* parasites. This sensitive and scalable chemogenomics platform therefore represents a valuable early-stage tool for antimalarial target identification.
