## Supplementary Table 2 for "A novel chemogenomic screening platform for scalable antimalarial drug target identification"

### Sheet: Dual
Table S2. Chemical structures for the GSK inhibitor panel.
	ID	Compound	Structure	SMILE
	4	TCMDC-142214		CC(C)(C)c1cc(Cl)cc(C(=O)Nc2cc([N+](=O)[O-])ccc2Cl)c1O
	5	TCMDC-141334		CC(C)(CN)c1cc(-c2ccc(Cl)c(O)c2)c(-c2ccncc2)o1.Cl
	7	TCMDC-140538		COc1ccc(CNCC(C)(C)c2nc(-c3ccc(Cl)c(O)c3)c(-c3ccncc3)[nH]2)cc1.Cl
	9	TCMDC-142233		Cc1c(N=O)cc(C(C)(C)C)c(O)c1C(=O)Nc1ccc([N+](=O)[O-])cc1Cl
	11	TCMDC-133434		Cc1cccc(C)c1CNc1cccc(-c2nc(C)c(C)[nH]2)c1.Cl
	12	TCMDC-140674		COc1cc(-c2nc(C(C)(C)CN)[nH]c2-c2ccncc2)ccc1Br.Cl
	14	TCMDC-135244		Cc1occc1C(=O)Nc1nc(-c2ccccn2)nc2ccsc12
	16	TCMDC-125075		CCOc1ccc2nc(NC(=O)c3csnn3)sc2c1
	18	TCMDC-138566		NC(=O)c1cnc2ccc(-c3cncs3)cc2c1Nc1ccc(F)c(Cl)c1

### Sheet: __JChemStructureSheet
Hash	StructureStringLength	StructureStringFormat	StructureString
E8DC188C91EF5582098550AB1FC03EAC	1	mol	JChemExcelIwUAAB+LCAAAAAAABABtVEuSWzEI3PsUXOCp+AgkLcf2VCoL24uZ5CBZ5PwBeRyhqnnPC4kGXtN0+QRw+/MXtRJgI6SBnYSv8P85nQDw9YN0+HrGGPBbEPF0gzjA+f3HzztcPt/Or8jl8ev++QEswNWL/d1z3z4ft1eE4AJUyGoFKSrIOZ0XSGWMHRQHuVTyKBXsShmss3KIVx5YpA3NqMLdS7sMg4OKsW6oeW31GuJAa3w9oQ0ejo7RZmfU1jLavVYLNxM4uLjAW+1w1Ap1UjikDLVtIMIJKzPFhzuqbDBNXig4q4121s72A3zU8f3IFHIF4U72jV4UgvlHtVrIqYZjg9WnDk7mg0lBazs1c0F9XhtozkGDYoZbNK/FGc9doe3VI…
2BBD0609DFA37BAD1BC8B44EE3450003	1	mol	JChemExcel1QQAAB+LCAAAAAAABABtVMtywyAMvPsr9ANhJPE+xkmm00PsQ9N+SA/9/goSG0Hsxxi0WiHYHU8A998/9I4AIyFlTGT5Cvs1TQC4PaAGryvnDD8WEac7lAHMt4/PBS6P87xFLuv38vgCJmArZLn73PNjvW8RghVObKSPDGRyoKjzGS5wQpN8dMAm2h61sAAaF4M7oDqhvkD5cA96Ackk2X8pb12yGg0KlW/q0dgKS+PB92hSHR+Qs7S8w+8rE7YtnZycygCT6szJlgeYFRyMxwG2ctZb8Wg4DrDTrR/QvcYPVg8Kd1K+P3Iq57Yp7Q26AU4KlsXTAGdVPBrrB59gE+WdzNTQ95Vvy7Vz5NOj87pcm0e5vM2UJWCbCysemvFIYq5Zj…
ADADC392FBECB9F5DFBDDCEE6998E8E1	1	mol	JChemExcelHQUAAB+LCAAAAAAABABtlEGO2zAMRfc+BS9gQp+SJXE5SQZFF3EWTXuQLnr+ks44piZxHED2FymS/8ET0fXvv7QUUGpI0NSR5ULPa5qI0n5TWHxdqkp/ckppupIv6PT54+dK5/vHaX9zvv1e779IMsliwfYb937cb9f9DehMnVFro7myipS4XzY1pZxpXjhr06hmU5UttNPcWMogFlpNLIDQXLjVqC0WiMQle+TC6puCXE2uXFsuHlplPLVZ4l3NnPqodlMzq1f6RlXLbH2InyucMapIj7pEXe9ci2LQfVjiDevbcKHbM/vrtJBNVs5e0qysaWwaJSRP3Nq3aJ/ZV2ODpaihpzdxzeTGSXxcjXU0Cd07BmtL8JrbsrRB14fes+udO…
F326E1A4965BA32BFE3A7551CE5994D3	1	mol	JChemExcel1AQAAB+LCAAAAAAABABtVMtSwzAMvOcr9ANo9LBj+9gHMByaHlr4EA58P1JKarkl6UzjXa+saHcyAZy+fygnBsqs3CiRyBHu1zQB0PaD8PB3tdbgS4loOoE/wP71/WOBw3W335DD+XO5XkAYRE1s97h3dz2fNoThDV4UE7cEGVPmEvcLHOBFkGqukHCuI6uuFazZWEVNlSObnGVUNnZG4pwim70yYcnWpWJjrpGdjSXMft7zscVINokVfFbWTgpqGcnWyzLONJJMnSWk+YFlWLbC3jdVGWjp59pIJD3Qamp1uPm07eSRTqbe6IQ2z2GSnMPZGVUe6DCt/9QFLt5yrdJcTqpt4H1kZlSpVb05+x+bazerbnrBnGRwUsLc/nk387c7/…
9D919A77C5BD722691498797AD22170B	1	mol	JChemExcelIQUAAB+LCAAAAAAABABtlE2O2zAMhfc5BS9gQY+k/paTZFB0EWcxaQ/SRc9f0mlGFGacGFD8RIV874NPRLc/f3NRUK4QjFwAvtLndToR5deXwuL/Ncag35JzPt3IF3R+//Fzp8vj7fx6crn/2h8fxEJcrNg+6963x/32egK6UE9doLSVZN1w3M+mjqRNKm2adPQSVaHd1NFpq2lIj5JaIXIaTeCVtTSJcnEZycZoXowqGuV6NNXYJtgkQbVGtZlaklloTSEVGUvLnT6optIbf6cOa1kTvKucuHVEEfmpWjYbpzbaqrpVnKpq9+JWtS0yB5mTsKyymNwS+qguDx3LxGb/3bwsXI+hurSlbZTDEWU1R0bKvS52oh45ddZCm22ref3vd…
F0588E940AF8F459C83F28F795424F43	1	mol	JChemExcelAwUAAB+LCAAAAAAABABtlEtuwzAMRPc+BS8QQUP9rGV+KLqIs0jag3TR85dsbItCZAeIwhFFivOQiej28+tTBHl4gH0NmS+0P9NE5LcPmcX61FrpO3jvpxvpgk7Xj8+Fzs/jaYuc71/L80HMxEmS5e33Hp/32xYBLVSdL6HSwTs5nO1+pvOusqilWDVIbnEoOdIhuIyQrBpFhXcz+hYSPdaw5MiJVstSLkkwJTpAvufuwCLqVs67UPpys6hgl0IeXaQa9f0ikJnRq5tBXUCTo+OMOmgabOTuqgiirNWkJ04cOzkaObjCsS+b9FwZx1yG00e2ba1js3qx+Vn02OfrxNZJjbqrRn7vjnVkKK6EOJgJw6jvrbGOzI9mfV0uHZ4vYE/35…
7AB7182BE2F8277FF68BC1A9A62327E6	1	mol	JChemExcel7wQAAB+LCAAAAAAABABtVMty2zAMvOsr8APmEAAfwDG2M5keLB/i9kN66PcXoKMQzFgyTRGLFQnsjjaA299/uRaE3LOgZqpMV/i+tg0gHz8ID1+XqsIfzjlvN/AHOL9//Nrh8ng7H5HL/ff++AQiIDay3Wvu2+N+OyIIF6gJVdgmVakxnQzkJK10A4lWkOF+gJyarGAxJqXKaP+KK1aNiLZl5xfE9k3ExH3F+jhO700gp9K5RFBGIVSwGahFKYIKuzE5I5wMVFxAtI7Zbr29Rr1DOUmtCidKxH1BaRRThIxs1RTWBWYj20tbr93Z2TeJeIFPOGGqktX5TLTi1fmcEKmO+Qe9WV2nkrCQ+sy5Lg1D79ipplpUxvH62haUJ84iozgsv…
9CD49DF1109755748C21A5816DBD9D9C	1	mol	JChemExcel+gUAAB+LCAAAAAAABABtVEGSGzEIvPsVfMAqQEISx7W9lcrB40OcPCSHvD+gWVtoazw+jLoBoVYzJ4D7338ohQAbISl2ynyD9+90AsDXH8LL109V4U9GxNMd/AUunz9+bnB9flxeyPXxe3v+Am7Aasn2rLEfz8f9hRBc4VxTzZ0gJ8aWYzw7KyljycCp5JXNgcXUdWWLsyWh9AxnTIitR1p2WrIlnymVxiXSFTbvC9sx3XZaBOmoePfiPSGVZp2V2jmy6qxaTfW+tSyVCffcoiheWrXWhR+KNWu8K1DSbDJHekjGSTQfbU0ZHk5zy9Wz27fNi5/Ljlt0iCZ1PTa5anZckl3TXle6DrqoNUkpt297N2M5YT5mu21tfZsrD0u7aNkat…
EF5351901A2779188A7F654736D4F9F6	1	mol	JChemExcelxAQAAB+LCAAAAAAABABtlDlywzAMRXudAhcwBx9cJJbeJpPCcmEnB0mR8wewIxGyKbkg+YmFfF8eiC4/v5wTCMxFmBNDTrQ+w0DEy4/c4P+ptdJ3ZObhQjagw/njc6bjfX9YVo7Xr/l+IwFJ0mB9t3v39+tlWQEdqQTkOtEOIcZx8vuFbjQGLlpzJyGPKXk1auwUcrRYCeBtbKJ5VTnkslWzqktmDlxj9GpRFbrM0qs7al1Vp1pSr+npKT+C31NXTZ1CgRV+j4XeHsUw5e29AcuytlNejgKxghJS7PcDuycJEd3gtIjbgtlyhtxPWOiq857yuJoYhMsLeUxO6fVRTU9hTH1d2OmbzGJ3gxwySuz1dJ5PG8c9PXi4zqfmQXulmU4nF…
F62C8A97C88565029FDCD222251EE131	1	mol	JChemExcelnAUAAB+LCAAAAAAABABtlEtygzAMhvecQheIR5Ifspd5tdNFyCJpD9JFz1/ZBCwIEAakTxLC+p0B4Pb7hzEQYCRPBQMGvsByDAMAzj8wD6+jlAI/HhGHG9QHOF0/v0Y4P4+n2XO+f4/PB3AEFk3Wcx17fN5vs4fgAw7oYvIRspOg1U08w3mh4hjX1NdcdoS7NChFVyTtwQiPpXB0Ka1pgvtS+J2K0lfhd5hNx8HpAoulRSk6EWTwzqc1JOyUXOYNJVOZnA5vjdtSaVoRv5ftDd55dYBxKa73kLNf8dhb0yocNzgZzE7KBotp/eD1vuHZNLeXXyx/fz2j7T7q3HQ0lpNpL7osG8w60DZt2c32JltcoA0OisnFULEqOOK6t2nldL/s4…
CC1F68061F7BD7F830EF904F9A02CB14	1	mol	JChemExceldAUAAB+LCAAAAAAABAB1VEFy2zAMvOsV+IAxBEiQxDG2M50eLB/i9iE99P0F5MgEE1WyRyQWuwKBHS0Atz9/kxSCVCmTJiHiK7yuZQFI+w/C4vNSVfidU0rLDXwB5/cfP1e4PN7Oe+Ry/7U+PoALcDOy3XPu2+N+2yMEFzh1pCYdTgkrtRYJ7HDFZjXCiTBplgjnJ5yVCE6M4sUFuMAKJ0GpVV081UwRlifcuCkQlton7eraBTMnBbY3T2BzMCNrsnJRJU1od5SwySGqjlq4G2rP3DNHmFJg+5OmjthJ19erD2B+lp3qf9S9ZQlFNB/CBe7Wi8wOfxf3jn2i389F3jHGXo/RZtyMrRWzBZLWPKHeMkHOPonGX6jesYrSWIxadEbZ+…
ED78991805BF687643D5046B15D4DF14	1	mol	JChemExcel+wQAAB+LCAAAAAAABABtVEuy2kAM3PsUuoCn9Jmflg94lcoCs3gkB8ki549k8BsNwYZiRj0ty91dLADXP3+xZAJsqKS+5At8X8sCgMcHwuJ5qSr8FkRcruALOH3++LnB+f5xOirn26/t/gXMwNnIds9nP+6361EhOMNakzILrJh6N1YgsMMlFSoZVkoFe4mwPGApucAqCTNShDNssObEVas3rygS4eLsJ4xJpbaI1vBoSj1Tj2hzlFPHYqApOI3VHTSOqnVMVOfG6ija0G9RQrhZOROK96AXlOyVnqjLgZNa5HJR0vIeFePayMVeiFPLdUazcXMSMy1xe2G6UiXVIh12lWfUlTILe5N33DZQTE1e0D46myYoOqlMegz1P5URvo7Xw…
1AA6FCA7330DEA53D9E4987B0D77F01F	1	mol	JChemExcelTwUAAB+LCAAAAAAABABtVMuSGyEMvPsr9ANDoReg49reTeXg8WGdfEgO+f5IjL1AamfsMnTrAa0unwBuf/5mFYRckNGyItIVvp7TCSC/PjAtno+ZwW/OOZ9uEAs4v//4ucPl8XZ+IZf7r/3xCSRA6sn+rrFvj/vthSBcoKTCrQIna1LncIIdNHFWcpJQykyyZz5JTKWupMCnl1X1W6ZaTGZOvWpJuXrillOxCBps8bKSlL9nq7OcClmDDZMJLmzruVmNvmlrTlJSE/XzkijPJGa4O0tV2H+q4qKDd9k9yTNzyGALR14XU62Z4khkqAsdMvlFclfP75PXyhI0JlSLKGZbaT2yGzeLsCZluTCWI90aM2yUWi1r99Br4yRSLXjJ/7VvB…
0E548BA96B259D3F8F921E5A6075B08F	1	mol	JChemExcelWgUAAB+LCAAAAAAABABllE1y2zAMhfc6BS5gDh9I8GcZ22mnC8uLOjlIFjl/AdkKwUq2xtR7IAgD32ghun19R8mgWGNC12XkK/1cy0IU9y+5xevqvdNnijEuN7IFnd9//1np8ng778rl/rE+/hJn4qqb9TPHvj3ut10BrdRCqy2TBLTko5kuu5dCyZOX1EMMDNZ9XSYvq1dDRmq6D6WyN0UPfJkSirTmzaLmKyvrwVPWaiciSJZ6LLWpWYLEJpQtuff6SKoH98lDdFkPfxLY0vZUGyHUqB31Lo/E+iNzuUgucwtcZjeP3h5NUVNCThqFkBrPbtna20vTvgaR2ifXt6mHFue9bRx7NPt2bG+FTgjMZRoNx+dUuzbhFEOPpUy2tSorC…
309DC3891A887ACFB07ED13AAAF5D28D	1	mol	JChemExcelIwUAAB+LCAAAAAAABABtVEluwzAMvPsV/EAFDan12CwoeohzSNqH9ND3l1Lqim5kGYbE4VBcBl6ILl/fPgaQzx6ouhU+0d+zLER+e8lsfp9aK32K9365UNvQ4fz2vtLx/nrYLMfrx3q/EQtxVLKuve/r/XrZLKAjRSec6SW46LP1ZsWSSyEzvYjLIsmiQlcSV2ucomHETc6HAgtGWikr1cfJrUnB7VZ2qBwsmjUuuxRzmlCLSSm5glgtWpVancCXWcLQvv0lBRc47EID5uLnitB6BSeCPA0u5u7nohC0ZniNrrLoZWEfPZroz4UhKewn/VD324g7Kao8iJN6WrMAV3/zLbwThtdGK1py1GZ5Bx/iDofi1QXEsNcf9zaJ6kIeXZZ/i…
928EC13E004BEF422FF4D1281A9C18A4	1	mol	JChemExceldgUAAB+LCAAAAAAABABtVEmSGkEMvPMKfYAKbbUdB5iYmAPNwdgP8cHvt1QMlApoILpbqczSksEO4Pz3H2YlwEpIHRsJn+Bx7XYAeP9CePi5eu/wRxBxdwZ/gMPn1/cGx+vH4R45Xn5v11/AClyNbJ819+N6Od8jBBfYSyq9NaCEvdWYz3B0FCsL7DEJNo6wwOZwr7XCnlLOGlF1ck4ZW3dUulCEs8MlKSnDnlMRSwtwcbimrrk4rLVFtDraUq5Mrm2jXLTbjVxKMc1EVZeu+u1kkiyGIskiTeiwdaPYvWktfdG2k44ez4ROL3XtmtiGgqn1Ulxc165IBlolZz9DGy+VkfpEDa84ZtaQ19p8aJxYkPwMehIvE+Uk+Qn1mUnKNmi7E…
E106A6EA4105B8CE31A831F00E232B3F	1	mol	JChemExcel/wUAAB+LCAAAAAAABABdlEGSGyEMRfc+BRdoii8JAcuxPTWVhe1FJjlIFjl/JGZsRNyucje/EdLXk08p3f78LVWQioIxSgXoml6f0yml8vymcPP9GWOk31xKOd2S36Tz+8ePe7p8vp2fK5fHr/vnz0Qt2cO89nffPh+35wrSJXHuo9d0aBZgxPfJ1Jq5cnO1d61R5XR/7ZXcGxBVMfW5VzL33qJaLbJmUvPhqNl+tsg6z+2spvbMMiSqbapkcjpQ8tBN7XauZVP6SMfIMpiiOtLDVG62eoAyla1eFNusuYmFPIAsvGdtFQad8mh7ZnDDyMqpVnTLXLRvMsfMOYsob7qEui069t3Vcreg3Ia7olp2WefZvYxpWpe2WQp3DZmkwnupb…
F52E589D1680C38355802C1ED5A62B2F	1	mol	JChemExcelFgYAAB+LCAAAAAAABABdVEGSGzEIvPsVfMAqAQJJx13vVioH24ds8pAc8v40cuxBGfmgoUVPCxqfiK6//1RrTNVZeVZjlg96PacTUX3+KG3+PXNO+qW11tOVYkPvn9++3+jy9fb+jFzuP29fP0g6Kb4Saz/79nW/PiNMFzp7qZM7nVuxWntOkAesw4XOUuaYnGENuJfRpAXcxtAMt4BHYQV3LbO7Z9Qe3LMb1VK1SQY9QCvGY0Ruc990dbqFXO6CrCKjtoyOSNZSm1kkd58bPB+wT/NQzW6baq5BbkUEks4MgfuteNWMi6k+tPU2N1zoHnETjWOuvsMa9IwbgxUV5Z08ahacw4mLdNtzbaGzTyUpXWXrBkfR0IVZJ+H2spcbDb4gb…
8D733D137D9836CF62874D0E0294E81A	1	mol	JChemExcelZwUAAB+LCAAAAAAABAB1lE1ywzAIhfc+BReIBhCSpWXzM50u4iyS9iBd9PwFO45Q7dqZiaXHwwi+8QBw/f7BJASYKVLFRMRneF3DAIDrD9zD86q1wldExOEK9gDHy/vHBKfH23HdOd0+p8cdWICzmvXuY98et+u6Q3ACDJm5QgqoxfhwhhscMIyEGSRw7NWo1lXlkGuvSktMoXIvpiZiiKUXs4pqSTlb+likenWE6aVa4l4t6o2BKwocrKZerXoe0ddq83e8hM5sx/0jE9zVnWJmOKRAgl3VxOqWgNncOehf6eSodXNI/I9s7eKAIrKbfGlYGmux0nIW7uTsRrHTMxpNf6bfNpyKk7fDImvbIYY4FtoZNFvbVnlLCRthVjNHQ0xP1…
1B506508B04C925AB44326C324B39996	1	mol	JChemExcelZwUAAB+LCAAAAAAABABtVDuy2zAM7H0KXEAcLkASZPlsv2RSWC7i5BSpUuT8ASkrAjOy7BkSi8V35QvR4/efmBMoKjKYI4Tv9O9zuRDF/Uvu8P601uinxBgvD+oHun5+/bbS7fVx3S2354/19Z04ERcj2zP7fryej90CulEOjMy0lFAqN+/PhkpIFZWWHIpm9ahsXImGVuM28WiilUrQWLhzJUV4NBsqoTaLuEhQThNaLDKCpqpnVamhJbRUhZZmaC0ere+aWx1oK1NVbdRcW0o9b4ZMKKJLbC21qV9gtLQlBiyzTlWD6UnGUklnbBllV1UrzHIoz6kT3X6ZYXQUZ2Y25h4XbIeaJ7zQF9JQ+f91Qw3IQYtFWGIAdE5ZDa42DAYtH…
AE9ED2591022710B571D42002B489A01	1	mol	JChemExcellAQAAB+LCAAAAAAABABdlE1yIjEMhfecQhfApSf/ahkgNZUFzSJkDjKLOf9I3SGWp4Gqxq9lye97cCK6//nLtYDADBTuLHKjn+t0IuLXm8LN96Wq9Dsz8+lOfkOX918fG12fb5fXyvXxtT0/SZhErNhe67Nvz8f9tQLaaKQifdBZUu6K+LzQ1dSqvdE5J2UdUc1Wq0mLVDqX1PrIUS1WCyTpve9bN61RrlG2vdGWzo0+qScMO4HtXUuPYrfGkMS1jvV84xCqqG2KVJoudWo9W0IZ3jFrL1EE76pC93m5jWVewCYCp8qa16Zwl0zhXOXoystRkE03f2D9rG/hvLiIQg8furm77uMobdHrnJpTz/9t3kzNaWSVfepedJH7d28cxasfG…
A99CD64D55C01B242557105F36F88C2F	1	mol	JChemExcelSgUAAB+LCAAAAAAABABtlE2O2zAMhfc5BS8wgh71y+UkGRSziLNo2lN01UXPP6RsVxQwdmw4fuKP+D74QvT4+y+WDIrCghxzyXyn/8flQhTPH7mH4xAR+p1ijJcH2QNdP358bnR7vV/PN7fnr+31kzgTFw3Wc137/no+zjegG70htMSNUshVml/PtA2VO6iECLBXk8XmkHrvQxV4NR+qpGyZW6teLZY5hViadhmqlCVztdgSsqBRDeC4dNWcyloAS+Zuagw5as8cWkxLV3KoKISAtiaGzo5ikNjJEuQlEjYqDpwqW2htsqh8qGmvWpf9IJ2JZUy5rLFZhxFDFx2+ThupLGo5MsNEiaUvat3VIWvq3NbCbRTuPcLM0EGuufsuN12nE…
7E4BB2B41C61AC0CEDF7DBD3D3304E26	1	mol	JChemExcelRwcAAB+LCAAAAAAABABtlUlyGzEMRfc6BS5gFgaOS1t2pbKwtIiTU2SVRc7vD7bEwZYsqdVAE3j8AOgT0fu//5yiEBc2yaxq+krjdToR8f1Ny4/bq7VGf4yZT+/kP+jl7cfPC50/nl/ulvP19+XjF1kky1iMv/3Z54/r+90idKYnCa0UpScObLGtC9TdGqyJkoTaSl295l4LEmPyIGwpre5IF4+ZI9uj2OlYnWIW0tCkyurNvliCcSpkgVvcMpdb5sTVr5zylrm6OwZtRsjLMa7O5k4Oqsj7fU/CN6ykiWJoqe5uOUIXLq5I4y+r9XADO/mVcy6bv0uWQkzWHKK1rJs/wi9BGIo+iJ6W5AlFa5tkko/gFTEhKNdt21JuqXPOXTPdy…
79533FD3D717ABF2EB9823BD26200EFE	1	mol	JChemExcelygYAAB+LCAAAAAAABABlVcuS2zAMu/sr9APRiKSex02ys9NDnEPTfkgP/f6Cii2J3XjHYxsmDYLA7Obc48/fkCK5ULkSBwmZ7278ts25cP655eL4tdbcbwkhbA+nF+76+fVjd7fXx/V8cnv+2l8/nZCTiGIc9t2P1/NxPiG3O/FoKu5C1XOtZS1gd3NphRuvsLinywonwNmnVGSFI6qjD4HYXYqvLacVTUBFUXdpPnONK5iP0lDQmbzkYGoL4LzCtKIVaJmdmwHbUTpImYEpHKwCYMJFYzMSEXBacWoGV8UCoOgri20tCq1qWdakcrHBs8FVsHi0jrZ17hPnkjByb1ENrHI1H1UtozJVrL/ifah7wZ7/Z9TOumJ9xKoSdCdpGYRUD…
834B35B210303233484F389977B0BDEB	1	mol	JChemExcel4QcAAB+LCAAAAAAABABlVUuyGyEM3PsUusBQSAIGlu9XqSyevchLDpJFzp8WZgDV87ioMY2kViPJN6LPv/9iTkyxSmWJKSV5p/m53Yji9aXtZXxaa/RHY4y3T7IXev348fNOb18vr9fO2+P3/esXaaEUqT/+7MvX4/PaYbpTDqzgc3AN0mLeDYTe6HTwucNKD6oGK+AScq51hxOszXmh4wy1VdnBDDABzJmOFopG3tEyTLN55qBFnPE5eC047XAFXHffZUfbML5oOVOOFy941hBbcryYAcsGq3PNJhibIhV4ClWy05N1mE/FTm+fRvSlqA+fhy7Tf3G6cOnxT+VGh8/LJNOQShI6QDxGb1hRCCm0jGs4UlCtzcGmWTQr5B0DitBdt…
00C895939D845802A5383DE83900FA96	1	mol	JChemExcelkgcAAB+LCAAAAAAABABdlUt2WzEIhudeBRuwjnjoNYzttKeD2IOkXUgGXX9/JFtXqp3jcy8g+EBATkQf339jMqZYObFEfOVG83M6EcXXHy0Pz09rjf5ojPH0Qf5Al/efv+50/Xq7vCTXx+/71ydpIi04jO9u+/b1+HhJmK5UQkyt0DmHloqt9gJtCqo50bmEViSvWh1njZnOFpoUXrVGn1RDaVz7WU2b54SzGnI063HL5jiPsLECSkOrWVdtoTtxDCmJ0rnCM5dVXelBLZQce0ZcbTvcoC2gSsiohVxyW7UcBxZr7ik12VJirxaHWqSnVJHaqh3VkhZRD0ZOtnGxl8u5a9dHgJtsBkY/SIKxiLM1qVvFOEHNIaqz5SBxy4sztNHrk…
740814793AC11F4E636BC1A6E33F059F	1	mol	JChemExcelNgYAAB+LCAAAAAAABABtVMty2zAMvPsrcEwO4hAg+Dr44Nd4Oo3lTuxk2n5DTz30+wtQkQlmIttjCSAWy8VSG4DL338+MgISemREX+kIj2uzAfDrF8zNx1Vrhffgvd9cQG9gfzp/m+Fw3+3XyOH6Nt9vQBEoAUr5p7W7+/WyRhAO4F2oDJN3PpFdTZKTKPqcYELHmdmmw5KOnAugw5CDzbJkyQnP+gVy1FJ0iaRU/msI1aYTXAWRvNCfyAWuQzY3ysIqSAPOY9uiyOSQqoRdTWXoWxsprpm/2hD6pbigJyVdecRGXGhXjghTcKH4QV38EKyQyBlcKpiHdBMsiBYJhQUmGraFqhg7H4L28IXG4iYZu0DSU7l7HKvTAs5JuQdXRLUhn…
70E224A66EC2BC90D8DFA17EE30F7FDF	1	mol	JChemExcel8QcAAB+LCAAAAAAABABdVUlyGzEMvOsV/IBYWEiQPHqrVA6WDnHykBzy/jRgi4u1lIeE0GgsDV9Sev/7j2rhxKLMTFyrvKb5ulxSoscnbQ9frzFG+qNEdHlP/pCe3378vKWXj6fnx83L/fft41dSS4hC/j5/+/Rxf3/ccLoly7V3TlcuuVWR3UHSS+pZhhjMNbfR625WmC0XlQazwLvv1pLuqWSTXmDl3Edtu7mGcx06YB65FbPdbDDX3JWcWYN3593cQLxmauB7Fc5Uiu7mDm/Naq0H+BjtoDbC3NWcWs9U9ciLKYKTGdDZgI6q73aGHZykSJBrRQ54FqTec1VPXSgLn/Aa8CINZRXNpKd3gZlzKaOFd7UzN/bKSdYe7C1bq0fl2…
242B63A5F96BBFF3031B15CF3E535460	1	mol	JChemExcelYAQAAB+LCAAAAAAABABlk0Fy8yAMhfc+hS4QRk8CDMsm6XS6iLNo+h/kX/T8lZI6iNbODJiHJPieshBd/n9xySBuoujctciZns+yEPH+ozD5eXrv9E+ZebmQT+j4+va+0en2ctxXTtfP7fZB6CRiwfbOe19u18u+AvqgnEqvjQ45SbYx7Bc6mQpl0EHSus6q0kaSan2oiqhli6wJ0OJ5Sy01qsUiS+LskUjFx6BWi10TMgsdNGURjepq6l6V7UxRa6a1VHP3wFWteBB7uAwnma4CthPVVJrXrIm1THnhmHrKgPhVM2ueZLHoniBa6VCS8FwYej8W99o9uWYbo+yskFT90NxmFij3WO2SHZVMGFHvlPvqiZFa/xW77omnJoBT4r+Wo…
B84398155DF72B1170C986EB28D4671A	1	mol	JChemExcelqQcAAB+LCAAAAAAABABlVUmS2zAMvPsV/IBZBMD1OLanUjlYPsTJQ3LI+9OgJJKYsVwqSU1AjQaaujj3/PsvpEguVK7EQUj44cbvcnEunH+3XBy/1pr7IyGEy9Pphbt9/vi5ufv743Y+ub9+b+9fTpKThmAcdu3H+/U8n5DbnHgkFXel6rnWugawu7u0wrhYYHEvlxVOgLNPqcQVjoiOPgQCXHxtOa1oAiqKumvzmasJzUdoKMhMXnIwsQVwXmFa0Qq0zMzNgO0IHaTKilI4WAVGZlw0NryIgJPB2eCqWAAUff0SKYqsYmUbqWqxwW286hXPzEYNyr3gXBJI9RSmiaRqNR9DgSA2Z0X7KwJCdVf0+esr2xlY7RyxqgTdSZoyUjkMI…
788D0E629C6AFDC78DC31A76623ED3D8	1	mol	JChemExcelFQcAAB+LCAAAAAAABABlVUGSGyEMvPsV+sBQSAIGjmt7K5WD7UM2eUgOeX9aeAZQ4nFRYxpJjdRdvhA9fv+JOTHFKpUlppTlTuNzuRDF80vLy/FprdEvjTFeHmQvdP389v1Jt6+P67lze/18fv0gFdKCYDz+7MfX63HuMD0pB1bw2bgGaVHXAKEb7Q7eV1jpRdVgBVxCzrWtcEK0JS+07aG2umIZWAKWK20tFGkushyR2RJz0CIruh+sJppXuAKuM7XGsqLtCD5JuVCOJy1k1hCbOlrMgGWFXWq2drH1A8k5hSrZZ9cjfPRr9/HpqD77yQ7PR1tGft8XLr3+rtxoSw6xlmlIxTKDePRj5goZpNByxJxTUK1uzGw9ixaFe8cACbprS…
4FA8DB67DED0A4C7D6B13CDC99EF311E	1	mol	JChemExcelYwYAAB+LCAAAAAAABABdVMtuGzEMvPsreEwOFkRSLx5yiGPDKJqsizgp2n5DTzn0+0tqvRGVtQ2vOByKj5F2AC8f/2JOCIhImJCp0BE+n90OIG5fcC+3R0TgJ8cYdy9gL3A4nb8t8PT2eNgsT5f35e0KVIAqoNK/+D6+XV42C8ITxBCzFNjrf5Tq/WmgGEhz9SAruMeAJSfjSo4TnGBRUm2FDE0xFY/mGzmzAAVsZeKWlSvV9i3YkgerUWOoTBqZAnERDzeDKTRiNrcssXlYFFaUU9bKCkXyIMZb7MgNOKSGExfxFhtRNLGWvrBpLUq01D0HrDVPcG9YCjFpPeqWaeo1JoVTyEm3tszSjN4aJsSoXolxGiyWW2zWXUi7Hmd27xlrK…
71D51EE77C0394D11DD1A04787F8C94A	1	mol	JChemExcelfgUAAB+LCAAAAAAABABtVDuy2zAM7HUKXEAcAPyifLbfZFJYLuLkFKlS5PwBSDsCMhE9HgrLBUHsUhvA/ddvrIUAhYUK5jr4Bn+fbQPA9w/c5PWICPzIiLjdwSZw+fzy9YDr8+Pyjlwf34/nN+AK3JSsI679eD7u7wjBFTj1TAT7SKUI+/WsaEnYkGGXxNQ8mBeVs8DekuAoHi2KUiooZVI5B7S+EvcOO2HqtYmHGzygpjyMbFWFojocxs26n+5LJVY1lEpKtZIVrS1wxVX1n30J15lKtboo1UwBtm5pXdLqgjmPgL/6ZeG9pIbYA6wd+wmYcBY308eekTWtJSSkWR79w68THl1o0qVFtbQRVh5xa4rnhIUjv8/TNS0up1FGDeBYZ…
3ABBFCED3F90A1598CD31834FDF8CA80	1	mol	JChemExcelDgYAAB+LCAAAAAAABABtVMuSGjEMvPMV+oF1ueWnjgtsUjkwHJbkK3LKYb8/ksnEcjEMVNnT7rbcbnEiuv35iiWDYkMGI5bGV/r/OZ2I4v4lN/j3ERH6lWKMpxvZgM4f339sdHm8n/c3l/vP7fFJ3Egn41nXvj/ut/0N6EI95MSZ3iREcPLrmTZCDKiisA4iMzyelA0EQS1H9OzhZrB4uBi8q9cQU8oerq60V3JTtIYWSznidkVzkNbbEVcc+lo1opM+ODTMM6TQpXTbW0Sd9jjTnaD6erP0VgKXsuyOZK7ueA8NUhY8e9ez1pf6ghdvawoxLkdHfZZXc0qHdHMOJaQe0xG9exgG1wUXL6/uYCmeoy/ula5WbhRD1Sq1NsS8WMes7…
79CDCF2326A3FFD5A3DE196EEE7343C6	1	mol	JChemExcelagUAAB+LCAAAAAAABABtVEGSGjEMvPMKfWBclmRZ1nGBrVQOwGFJHpJD3h/JhFiuyhioGbdb0nR3cQK4/fpdpSFUwoqCVJWu8O86nQDq+wPp5u9lZvCTa62nG8QNnD+/fb/D5flxfu9cHj/uzy+gBqRO9rWf/Xg+bu8dhC+oxSobHK1wH5zPE1z88ZDSWSgDHEAxGnD0MqRjBpuDVFiNoubgtqHyQkfvwWWVDe1wBy5K6vNoQcaWUXWulNq6Ta6gZHQ4N1Dj2Rdl45pzvXIVDbQKjoyiywZecjDNxqh9g3HO1ccQOKhIlZ1Nr8HQNT+wKO6CIMMDWjFTZ9eCqrrB7dVbWKN4U9peC2XCgxjhYBfddrg7PFzI1v8Lq/ceroa9attms…
60612BA8B4FF399D15E144197C7478CC	1	mol	JChemExcel5AUAAB+LCAAAAAAABABdVEuyGjEM3HMKXQCXW/JHXj7gVSoLYBGSU2SVRc4fyfMmI8NQ1Fjt1rfFiej+52+uBZQVDYzOnW/0/3M6EeX9S+Hl6zPGoF+Scz7dyV/o8vnt+4Our4/Lbrk+fz5eP4g7sRrZnvXux+t53y2gK7XUeQidW8paarzPhpY0tIHONSErR1Q2bmlKZzVu1ogWQzWVWotzjYqIVkMlcfOowCgRa/T0qE0NFYsqEtFuTPNn7s7DwLwkrFvQkcXR3OqI6KAHIScoeFZbxpIxsgU2tqjHzb0v1QJbyr1XLxeofYG9V0iVt3pRZKkXYrEtbVGDAUv8je7tMvvIXWa/RFfcG8apz7rFwmCpDM3gbBVJdbiPN9iblr3mU…
3D8F7615AF661C3368FF11DDFA2C2773	1	mol	JChemExcel5AcAAB+LCAAAAAAABABtVUlyGzEMvOsV+IBYWLgeLdtJ5WDpYCcPySHvT4OSuJRHM4chmwAbjUUnoo+//zhFIS5sktUS6xuN3+lExM+Xlo/Hr7VGf4yZTx/kH3R5//nrSq9fL5fnzuvt9/Xrk6xQZOrPfvbl6/bx3BG60jkHkarEIRet63mlVzqXkDQ5yjHbipqjMdSikc4c1DStcAQcg0Wjs4SUWVcw4d4UNFagGirnFcywzKEIyAA0Y1nRsqAcStvRujjmYBLjijbYtmCV7ciz8AJ/dy0CuLoMyWHWPSTRCSNgaZuU4mpJqK20g4jFxeIQzfSQWFrgA2KZPofv70GLK+ZXHmZCqqeRQ3VBGZWwJVFcMTBSacVPJZHNWl2yswUED…
8A51B14A65BD2DCD64BC622D34CB6461	1	mol	JChemExcelJwgAAB+LCAAAAAAABABlVbtyGzEM7PUVKOPiOARAEsfChWUrnkxsKeNHJsk3pEqR7w/AO5GEI+txxBLgYgHQB4DnP39jTghRImLBwpEeoL8OB4B4fcP0sL9qrfCdY4yHZ7AHOJ4ev5zh/u3ueLXcX97Pb6/AGVhAz4EPe+/eLs9XC8I9LBQocoEFQ1GnaT9tKFbRMAEJHcqGcuC0VttVck4znOAMSwyrILUgqzgueffmnAEDFpnBsvtmWfXgkkudUdlcKSqfJQWu/uDV4BQKSbWcKlmQAVeDY4gpiv2K+Jwx2tkcUJIAhRodMcQ9eBS1h5TEMUPaYGYt05JDokQOb5rlIKU0UWpaPZ4Ux8BC3Lit6Khj3sPHosVV78QOLnv0VFCjp…
6B6870598FD918A8D4F5F762ADD8DA3F	1	mol	JChemExcelKQYAAB+LCAAAAAAABABtlE1yIjEMhfecQhdol59sy/YyQCo1C5rFMHOQWcz5R2oDlisDCdXhWT+WvpcT0e3P31gyKBYWSGyp8pXer9OJKL5+yD08X713+p1ijKcb2QOdP79+7HR5fJxf31zuv/bHT+JGSavYez378bjfXt+AdsoBKLTFwK0Vf5zpQhyk1EOttS9qUrWEyJU2hMK1ejFrXg2VkmnjwL3Dq0VDtWqKYmoVWWJFYxES5752XzVKQhn10JvXmmrPmC2F2CR5tataQ8o46rXC2avQkVELPcZEW9HUS2bYiLpOQVNu2rT0pVnYkFSu0MoSWirLTZGO3K3ldpRO0hc50906KxVHaS5r7fLsrDFtLaCltXFROVrexLzsBnUo3…
32000F572A3EB506D3DBC42E64A390DC	1	mol	JChemExcelPAYAAB+LCAAAAAAABABtlM1yGjEQhO88hV4AlXpGv0cDrlQOLAeTPEVOOeT5Pb0b2BE2uFwLLc2MWl9zCOH6918qGSEhAZI0VbmE5+twCCE9/oJ7+P8aY4TfmlI6XAMfwun9x88lnO9vp8c359uv5f4RpAe1LnzPa9/ut+vjG4RzyDGXVMJRY1cdfr2E5akWUzO8qqbWqCX1cKy2aohXc/h4qhpFtXu1WN8Wi5QRjpmVvVitsMRS6/hua7OtD/Vr2257EZUVvxYetnVY1yoUh5TqVZh1ASW2BCuNWLvOOlhbqbdVT2lqDeF+G63V1U1NfRocSr3Gmq2u6bm86Jm6zddapt/Sp+FBz9BjlabcXl58QaWeohnyrW829I3tW5GZCvTt3…
CE5A8B0BE98DC88AEA6B38C9887A6062	1	mol	JChemExcel/QQAAB+LCAAAAAAABABdVEly4zAMvOsV+IBYbHABeYztZCoHy4d45iFzmPcHoOQIHMtWSWg2tu7yQnT/+y+WDIoNCQwunW/081kWovj6kns4Pr13+pNijMud7IEu778+N7o+3y6vyPXxe3t+ETNxVrJe89m35+P+ioCuBA7IJdFaguYtnsAHXERo5aDF2cOJNkIMGTUbW1F4OBs7hdZi2uE2sYvByk4FljxGTLXrwZbMtCL01qfkonALoixac/gvdTNuCRU2lqI9Zw/3g1t5TNVq8ygiPUZjWcq8P+DIG/vBnNcF21cNvTQZA0uayiLtsEgaE0mVCbZ9lcDA3nRNc3LbVwpZ6r7N3OoE1wOmVUJPMo9k20KQLHmkTjw31g5YB1ybw…
97C997A824E433EC637930A0B2B54C2C	1	mol	JChemExcelkwUAAB+LCAAAAAAABABtlE1u6zAMhPc+BS8QQUNRf8smKYou4iyavoO8Rc9fMo4rCklSAw5HtNiZT16ILv9/YhYQmDsQC4TP9PdZFqK4/5G7eXx67/QvxRiXC9kNHd8/Plc63d6Oe+V0/V5vX8SZuGqzfue1b7frZa+ATlRCF+l0yKGXXv16dmoNvcbi1aRqCyUL06GpCnhVnIqoMk9yVjkHjjrlQUJvuXm10EraJDG/Gqtq764+j9XcxmK97NW+9aamU0H3nVVE3TgFqaWqrrLIJMNNzfrsNnfztrVke7ruXefuRF8mczdL1NeaJ1noaqOVFLHpHdM/hqwLiva31/1lSwtKyAFJ5TTrD9tS1ZX3Ber6tKD5B8Aim/c373ZzNJVW0…
27CAD89A353D3DF10C6D61F6E31BB209	1	mol	JChemExcelYAgAAB+LCAAAAAAABABtVctuGzEMvPsrdGwPFkRSz0MOceIGRRO7yKNo+xk99Ps7s2tLqzS2AS81ojikhtydc09//oYUxYUSTLKaZr13/bPbOReuP7d5uHxaa+6HhRB2T44P7nB8+Hpyd6+3h+vK3fnt9PriLDurDnHcu723r+en64q4O7cPXoMltxff0na7uhNBKRr5H0OyLWyEhcvqgk8mU6wIVLxIyW6vvsS8BRPCig9NsOpjjdO5eT03pVDpmlubDi7wDT4bVkk4xy1Y14MrVvfRa01TQm3NtoVU6Vt1iithzVdzFrdPPujMS5ZigVjJdTndap1wXfHSUnTmNc7UxFbYSjNXvDbTCY6EFVFbdMnXFqesJa3eYhBA9DmFNsEZs…
AD2ECAE13AE2CF7A05AA4E22E3BF75E3	1	mol	JChemExcel/QQAAB+LCAAAAAAABABtVMtywzAIvPsr+IFqBHrBsXlMp4c4h6b9kBz6/QU1jtDEtjOWWHaNYCcLwOX+G0tGiEwFKWbMdILntSwAcXvALR6XiMBPijEuF7AFHM4fnyscb++HLXK8fq+3LyACykrWe859v10vWwThCBga1QZvNUit1eeTQzlIK+zRBCukkGvK8CbKLcmjWbkloETc4xaHvn63KroplyClebDB9QkmAydhhsNd90arDT0iKhp7pa1kD6C2DLQIqrILo4NfZdGaxEFPX/tRuE71oHUJY0gcqdOlTW1C65PhElM/D/MsX5w8GTx1CqsrbofdTJ0CkhZtdOGpl8iGp8AlcecL04Rb07CEIrHu8Sl6PCous4HwoZ9Tm61I9…
1A7CBCCEFBF8158FEB6919CC974C09F2	1	mol	JChemExcelKAAAAB+LCAAAAAAABADj4uIyUFDAiSwtLRXCjAwMDAAKGlyQKAAAAA==
