## Supplementary Table 3 for "A novel chemogenomic screening platform for scalable antimalarial drug target identification"

### Sheet: Sheet1
Table S3. IC50 values for compounds screened in this study determined against P. knowlesi.
Compound Name	Compound ID	IC50	SD	3x IC50	Unit
DSM1		0.85	±0.074	2.55	µM
KDU691		29.8	±3.61	89.4	nM
Cipargamin		4.41	±0.88	13.23	nM
TCMDC-142214	GSK Compound 4	2.06	±0.55	6.18	µM
TCMDC-141334	GSK Compound 5	0.43	±0.043	1.29	µM
TCMDC-140538	GSK Compound 7	0.31	±0.049	0.93	µM
TCMDC-142233	GSK Compound 9	0.53	±0.029	1.59	µM
TCMDC-133434	GSK Compound 11	1.03	±0.16	3.09	µM
TCMDC-140674	GSK Compound 12	1.47	±0.078	4.41	µM
TCMDC-135244	GSK Compound 14	0.16	±0.043	0.48	µM
TCMDC-125075	GSK Compound 16	0.23	±0.023	0.69	µM
TCMDC-138566	GSK Compound 18	43.7	±2.95	131.1	nM
