## Supplementary Table 5 for "A novel chemogenomic screening platform for scalable antimalarial drug target identification"

### Sheet: p_fal_TCOLF18-Dd2pol_snv_final_
Table S5. List of SNVs identified following selection of P. falciparum with GSK Compound 18.
Chromosome	Position	Gene Name	Gene Description	Quality	Ref Base	Alt Base	Type	Effect	Impact	Codon Change	Amino Acid Change	TCOLF-Dd2pol-ParentMutationCall	TCOLF18-Dd2pol-1A5MutationCall	TCOLF18-Dd2pol-1F6MutationCall	TCOLF18-Dd2pol-1H5MutationCall	TCOLF18-Dd2pol-2D4MutationCall	TCOLF18-Dd2pol-2F11MutationCall	TCOLF18-Dd2pol-2G4MutationCall	TCOLF18-Dd2pol-3B7MutationCall	TCOLF18-Dd2pol-3C11MutationCall	TCOLF18-Dd2pol-3C3MutationCall	TCOLF-Dd2pol-Parent #RefReads	TCOLF-Dd2pol-Parent #AltReads	TCOLF18-Dd2pol-1A5 #RefReads	TCOLF18-Dd2pol-1A5 #AltReads	TCOLF18-Dd2pol-1F6 #RefReads	TCOLF18-Dd2pol-1F6 #AltReads	TCOLF18-Dd2pol-1H5 #RefReads	TCOLF18-Dd2pol-1H5 #AltReads	TCOLF18-Dd2pol-2D4 #RefReads	TCOLF18-Dd2pol-2D4 #AltReads	TCOLF18-Dd2pol-2F11 #RefReads	TCOLF18-Dd2pol-2F11 #AltReads	TCOLF18-Dd2pol-2G4 #RefReads	TCOLF18-Dd2pol-2G4 #AltReads	TCOLF18-Dd2pol-3B7 #RefReads	TCOLF18-Dd2pol-3B7 #AltReads	TCOLF18-Dd2pol-3C11 #RefReads	TCOLF18-Dd2pol-3C11 #AltReads	TCOLF18-Dd2pol-3C3 #RefReads	TCOLF18-Dd2pol-3C3 #AltReads
Pf3D7_01_v3	302			598.42	A	G	SNP	intergenic_region			n.302A>G	0/0	0/1	0/0	0/1	0/1	0/1	0/0	1/1	0/1	0/1	16	4	5	4	6	1	2	5	13	16	11	6	27	11	2	3	2	5	5	3
Pf3D7_01_v3	99580	PF3D7_0102200	ring-infected erythrocyte surface antigen	8323.79	G	A	SNP	missense_variant	MISSENSE	Gga/Aga	p.Gly186Arg/c.556G>A	0/0	0/0	0/0	0/0	1/1	0/0	0/0	0/0	0/0	0/0	138	1	199	1	232	1	219	0	1	315	300	0	608	0	333	1	159	0	343	0
Pf3D7_01_v3	125239	PF3D7_0102700	merozoite-associated tryptophan-rich antigen	6255.79	G	T	SNP	missense_variant	MISSENSE	Gat/Tat	p.Asp196Tyr/c.586G>T	0/0	0/0	0/0	0/0	1/1	0/0	0/0	0/0	0/0	0/0	102	0	141	1	243	0	185	0	6	235	243	1	498	1	304	3	111	0	265	0
Pf3D7_01_v3	281217	PF3D7_0106700	small ribosomal subunit assembling AARP2 protein	2441.79	G	A	SNP	synonymous_variant	SILENT	aaG/aaA	p.Lys21Lys/c.63G>A	0/0	0/0	0/0	0/0	1/1	0/0	0/0	0/0	0/0	0/0	80	0	85	0	129	0	108	0	6	116	155	1	349	0	190	1	62	0	176	0
Pf3D7_01_v3	336272			15666.7	G	T	SNP	intergenic_region			n.336272G>T	0/0	0/0	0/0	0/0	0/0	1/1	1/1	0/0	0/0	0/0	163	7	185	2	174	3	192	1	276	1	2	216	7	408	312	0	107	4	291	3
Pf3D7_02_v3	59665			613.95	A	C	SNP	intergenic_region			n.59665A>C	0/0	0/1	0/1	0/1	1/1	0/1	0/1	0/1	0/0	0/1	9	2	2	8	7	6	1	1	0	9	2	4	8	11	3	2	2	0	4	7
Pf3D7_02_v3	126301			750.79	G	A	SNP	intergenic_region			n.126301G>A	0/0	0/0	0/0	1/1	0/0	0/0	0/0	0/0	0/0	0/0	25	0	34	0	39	0	0	31	53	0	42	0	92	0	34	0	14	0	49	0
Pf3D7_02_v3	592760			4349.7	G	A	SNP	intergenic_region			n.592760G>A	0/0	1/1	1/1	1/1	0/0	0/0	0/0	1/1	1/1	1/1	36	0	1	23	1	22	1	21	60	0	40	0	96	2	5	43	0	16	1	51
Pf3D7_03_v3	225778	PF3D7_0304700	conserved Plasmodium protein, unknown function	5304.79	G	T	SNP	missense_variant	MISSENSE	Cta/Ata	p.Leu6Ile/c.16C>A	0/0	0/0	0/0	0/0	1/1	0/0	0/0	0/0	0/0	0/0	155	0	162	1	153	0	161	0	3	207	233	0	406	3	256	1	96	2	260	1
Pf3D7_03_v3	536613	PF3D7_0312900	hypothetical protein	8500.72	A	G	SNP	missense_variant	MISSENSE	aAt/aGt	p.Asn103Ser/c.308A>G	0/0	0/0	0/0	0/0	0/0	1/1	1/1	0/0	0/0	0/0	78	8	82	1	46	1	66	2	132	1	1	112	4	239	108	0	40	0	126	0
Pf3D7_03_v3	582790			1390.79	C	T	SNP	intergenic_region			n.582790C>T	0/0	0/0	0/0	0/0	1/1	0/0	0/0	0/0	0/0	0/0	35	1	51	0	50	0	32	0	0	56	71	0	138	0	90	0	22	0	73	0
Pf3D7_03_v3	700329	PF3D7_0317300	nucleoporin NUP335, putative	10012.8	C	A	SNP	missense_variant	MISSENSE	Gat/Tat	p.Asp3134Tyr/c.9400G>T	0/0	0/0	0/0	0/0	1/1	0/0	0/0	0/0	0/0	0/0	169	0	256	2	339	1	276	0	8	367	411	0	838	2	422	0	148	2	425	1
Pf3D7_04_v3	412983			1621.74	C	T	SNP	intergenic_region			n.412983C>T	0/0	0/0	0/0	0/0	0/0	1/1	1/1	0/0	0/0	0/0	11	0	17	0	10	0	18	0	23	0	0	15	1	45	22	0	8	0	26	0
Pf3D7_04_v3	484086			5295.72	G	A	SNP	intergenic_region			n.484086G>A	0/0	0/0	0/0	0/0	0/0	1/1	1/1	0/0	0/0	0/0	50	0	79	0	81	0	82	0	62	0	1	64	0	136	144	0	38	2	155	1
Pf3D7_04_v3	702065	PF3D7_0416000	RNA-binding protein, putative	7344.72	A	T	SNP	intron_variant			c.1531-58T>A	0/0	0/0	0/0	0/0	0/0	1/1	1/1	0/0	0/0	0/0	83	6	89	0	56	0	107	0	172	0	4	82	2	204	124	0	41	1	132	0
Pf3D7_04_v3	891082	PF3D7_0419900	phosphatidylinositol 4-kinase, putative	6953.72	A	C	SNP	missense_variant	MISSENSE	Aat/Cat	p.Asn4252His/c.12754A>C	0/0	0/0	0/0	0/0	0/0	1/1	1/1	0/0	0/0	0/0	45	4	48	0	60	1	45	1	82	1	1	103	3	184	78	2	14	0	75	1
Pf3D7_04_v3	1194832			1867.94	T	C,G	SNP	intergenic_region				0/0	0/2	0/2	0/1	1/2	0/2	0/1	0/2	0/2	1/2	11	1	2	2	4	0	3	4	6	22	5	0	16	26	4	0	3	0	3	13
Pf3D7_05_v3	412748	PF3D7_0509800	phosphatidylinositol 4-kinase beta	11942.7	T	A	SNP	missense_variant	MISSENSE	ttT/ttA	p.Phe827Leu/c.2481T>A	0/0	0/0	0/0	0/0	0/0	1/1	1/1	0/0	0/0	0/0	97	0	99	1	84	0	95	1	137	0	2	136	2	300	163	0	57	2	155	0
Pf3D7_05_v3	414223	PF3D7_0509800	phosphatidylinositol 4-kinase beta	3870.79	C	T	SNP	missense_variant	MISSENSE	gCt/gTt	p.Ala1319Val/c.3956C>T	0/0	0/0	0/0	0/0	1/1	0/0	0/0	0/0	0/0	0/0	87	0	99	0	132	0	116	0	3	149	160	0	376	0	203	0	84	0	179	0
Pf3D7_05_v3	414334	PF3D7_0509800	phosphatidylinositol 4-kinase beta	24236.6	A	G	SNP	missense_variant	MISSENSE	tAt/tGt	p.Tyr1356Cys/c.4067A>G	0/0	1/1	1/1	1/1	0/0	0/0	0/0	1/1	1/1	1/1	88	1	6	115	2	161	5	119	219	3	174	0	404	3	3	224	1	93	2	238
Pf3D7_05_v3	548080			1176.31	T	C	SNP	intergenic_region			n.548080T>C	0/0	0/0	0/1	0/0	1/1	0/0	0/0	0/0	0/0	0/0	24	0	12	0	7	1	14	0	0	50	24	0	47	0	25	0	11	0	31	0
Pf3D7_05_v3	598657	PF3D7_0514200	conserved Plasmodium protein, unknown function	9211.36	G	T	SNP	missense_variant	MISSENSE	Gat/Tat	p.Asp614Tyr/c.1840G>T	0/0	1/1	1/1	0/1	0/0	0/0	0/0	1/1	1/1	1/1	67	2	1	52	2	44	6	36	101	1	91	1	203	1	1	93	0	21	1	108
Pf3D7_06_v3	29771	PF3D7_0600600	erythrocyte membrane protein 1 (PfEMP1), exon 2	558.88	C	T	SNP	synonymous_variant	SILENT	gtG/gtA	p.Val390Val/c.1170G>A	0/0	0/1	0/1	0/1	0/1	0/1	0/1	0/1	1/1	0/1	7	0	3	1	6	1	6	1	21	2	13	3	13	5	9	1	0	2	11	4
Pf3D7_06_v3	29774	PF3D7_0600600	erythrocyte membrane protein 1 (PfEMP1), exon 2	518.71	A	G	SNP	synonymous_variant	SILENT	gaT/gaC	p.Asp389Asp/c.1167T>C	0/0	0/0	0/1	0/1	0/0	0/1	0/1	0/1	1/1	0/1	7	0	4	0	6	2	6	2	24	1	13	4	13	5	9	1	0	3	12	5
Pf3D7_06_v3	387764	PF3D7_0609000	nucleoporin NUP637, putative	2764.79	G	A	SNP	missense_variant	MISSENSE	aGa/aAa	p.Arg5835Lys/c.17504G>A	0/0	0/0	0/0	0/0	1/1	0/0	0/0	0/0	0/0	0/0	98	4	84	1	63	0	80	0	1	109	104	0	239	0	130	0	49	2	127	0
Pf3D7_06_v3	1166945	PF3D7_0628200	eukaryotic translation initiation factor 2-alpha kinase	7755.72	C	T	SNP	missense_variant	MISSENSE	Cac/Tac	p.His2362Tyr/c.7084C>T	0/0	0/0	0/0	0/0	0/0	1/1	1/1	0/0	0/0	0/0	32	0	46	0	41	1	61	1	100	0	4	96	2	196	109	1	29	0	112	4
Pf3D7_07_v3	218331	PF3D7_0704600	HECT-type E3 ubiquitin ligase UT	1173.79	C	T	SNP	missense_variant	MISSENSE	Gaa/Aaa	p.Glu3520Lys/c.10558G>A	0/0	0/0	0/0	0/0	1/1	0/0	0/0	0/0	0/0	0/0	30	0	34	0	25	0	32	0	2	47	53	0	107	0	50	0	10	0	44	0
Pf3D7_07_v3	507201	PF3D7_0711500	regulator of chromosome condensation, putative	11204.7	C	A	SNP	missense_variant	MISSENSE	Cta/Ata	p.Leu653Ile/c.1957C>A	0/0	0/0	0/0	0/0	0/0	1/1	1/1	0/0	0/0	0/0	52	1	87	2	113	2	89	0	139	1	1	131	1	281	149	0	57	3	141	2
Pf3D7_07_v3	614469	PF3D7_0713500	conserved Plasmodium protein, unknown function	1291.79	G	T	SNP	stop_gained	NONSENSE	Gaa/Taa	p.Glu29*/c.85G>T	0/0	0/0	1/1	0/0	0/0	0/0	0/0	0/0	0/0	0/0	71	0	93	0	6	58	73	0	131	0	133	2	257	0	132	0	38	0	101	0
Pf3D7_07_v3	682099	PF3D7_0715200	conserved Plasmodium protein, unknown function	6990.72	C	T	SNP	missense_variant	MISSENSE	Gat/Aat	p.Asp195Asn/c.583G>A	0/0	0/0	0/0	0/0	0/0	1/1	1/1	0/0	0/0	0/0	99	2	81	1	45	0	78	0	111	0	2	69	1	185	120	0	35	0	129	0
Pf3D7_07_v3	797733	PF3D7_0718100	exported serine/threonine protein kinase	17769.7	C	A	SNP	missense_variant	MISSENSE	aGa/aTa	p.Arg2290Ile/c.6869G>T	0/0	0/0	0/0	0/0	0/0	1/1	1/1	0/0	0/0	0/0	139	5	134	0	161	2	157	0	244	0	5	203	5	449	259	1	95	3	261	1
Pf3D7_07_v3	1045386	PF3D7_0724700	bromodomain protein 6, putative	4719.79	C	T	SNP	missense_variant	MISSENSE	Gat/Aat	p.Asp242Asn/c.724G>A	0/0	0/0	0/0	0/0	1/1	0/0	0/0	0/0	0/0	0/0	84	0	120	0	125	0	130	0	2	183	202	0	344	0	188	0	94	0	192	0
Pf3D7_07_v3	1272354	PF3D7_0729900	dynein heavy chain, putative	6116.79	A	T	SNP	missense_variant	MISSENSE	Ata/Tta	p.Ile2149Leu/c.6445A>T	0/0	0/0	0/0	0/0	0/0	0/0	0/0	1/1	0/0	0/0	80	0	125	0	166	0	135	1	198	0	206	0	394	1	3	218	75	0	201	0
Pf3D7_07_v3	1444358			1133.02	A	G	SNP	intergenic_region				0/0	0/1	1/1	0/1	0/1	0/1	0/1	0/1	0/0	0/1	18	1	22	2	0	1	19	4	35	8	30	6	62	7	22	5	4	0	45	8
Pf3D7_07_v3	1444359			1259.02	T	A	SNP	intergenic_region				0/0	0/1	1/1	0/1	0/1	0/1	0/1	0/1	0/0	0/1	18	1	22	2	0	1	19	4	35	8	30	6	62	7	22	5	4	0	45	8
Pf3D7_08_v3	387268	PF3D7_0807500	proteasome subunit alpha type-6, putative	3768.79	C	A	SNP	missense_variant	MISSENSE	tCt/tAt	p.Ser17Tyr/c.50C>A	0/0	0/0	0/0	0/0	0/0	1/1	0/0	0/0	0/0	0/0	111	2	107	0	93	1	104	2	184	0	2	148	329	0	172	0	59	0	176	1
Pf3D7_08_v3	472420			1708.79	G	A	SNP	intergenic_region			n.472420G>A	0/0	0/0	0/0	0/0	0/0	0/0	1/1	0/0	0/0	0/0	28	0	26	0	19	0	27	0	34	0	37	0	0	65	47	0	14	0	24	0
Pf3D7_08_v3	953777	PF3D7_0821100	protein kinase 1	20557.7	G	C	SNP	missense_variant	MISSENSE	atG/atC	p.Met110Ile/c.330G>C	0/0	0/0	0/0	0/0	0/0	1/1	1/1	0/0	0/0	0/0	174	10	231	1	179	3	269	0	358	0	4	280	10	602	344	0	130	2	426	2
Pf3D7_08_v3	1224610	PF3D7_0828400	mitochondrial inner membrane protein OXA1, putative	3626.79	G	A	SNP	synonymous_variant	SILENT	ttC/ttT	p.Phe418Phe/c.1254C>T	0/0	1/1	0/0	0/0	0/0	0/0	0/0	0/0	0/0	0/0	121	0	2	142	120	2	155	0	278	0	252	1	456	1	225	0	94	0	252	0
Pf3D7_09_v3	173671			6483.97	C	T	SNP	intergenic_region			n.173671C>T	0/0	1/1	1/1	1/1	0/0	0/0	0/0	1/1	1/1	1/1	70	0	0	36	0	30	1	37	81	0	68	0	163	2	0	69	3	21	2	58
Pf3D7_09_v3	467230	PF3D7_0910200	conserved Plasmodium protein, unknown function	3475.79	C	T	SNP	missense_variant	MISSENSE	tCt/tTt	p.Ser891Phe/c.2672C>T	0/0	1/1	0/0	0/0	0/0	0/0	0/0	0/0	0/0	0/0	137	0	3	140	171	0	170	0	223	0	283	0	465	0	294	0	128	0	280	0
Pf3D7_10_v3	199559	PF3D7_1004300	E3 ubiquitin-protein ligase, putative	5518.79	C	T	SNP	missense_variant	MISSENSE	Gat/Aat	p.Asp1096Asn/c.3286G>A	0/0	0/0	0/0	0/0	1/1	0/0	0/0	0/0	0/0	0/0	111	0	132	0	130	0	174	1	2	206	219	0	444	0	230	0	92	0	222	1
Pf3D7_10_v3	468587	PF3D7_1012100	conserved protein, unknown function	5101.72	T	G	SNP	missense_variant	MISSENSE	aaA/aaC	p.Lys216Asn/c.648A>C	0/0	0/0	0/0	0/0	0/0	1/1	1/1	0/0	0/0	0/0	26	1	39	0	35	0	33	0	71	0	0	78	3	134	74	0	16	0	38	0
Pf3D7_10_v3	618557	PF3D7_1015300	methionine aminopeptidase 1b, putative	545.79	G	A	SNP	missense_variant	MISSENSE	Gat/Aat	p.Asp40Asn/c.118G>A	0/0	1/1	0/0	0/0	0/0	0/0	0/0	0/0	0/0	0/0	22	0	0	22	29	0	25	0	47	0	53	0	117	0	52	0	22	0	42	0
Pf3D7_10_v3	1675598			966.26	A	G	SNP	intergenic_region				0/0	0/1	0/0	1/1	0/0	0/1	0/1	0/0	0/1	0/1	10	0	6	2	7	0	0	6	6	0	15	2	18	14	6	0	2	2	11	3
Pf3D7_10_v3	1675599			966.26	G	T	SNP	intergenic_region				0/0	0/1	0/0	1/1	0/0	0/1	0/1	0/0	0/1	0/1	10	0	6	2	7	0	0	5	6	0	15	2	17	13	6	0	2	2	11	3
Pf3D7_10_v3	1675602			955.61	A	G	SNP	intergenic_region				0/0	0/1	0/0	1/1	0/0	0/1	0/1	0/0	0/1	0/1	7	0	6	2	6	0	0	5	5	0	14	2	13	13	6	0	2	2	11	3
Pf3D7_10_v3	1675608			961.67	A	G	SNP	intergenic_region				0/0	0/1	0/0	1/1	0/0	0/1	0/1	0/0	0/1	0/1	7	0	6	2	6	0	0	5	5	0	13	2	12	13	6	0	2	2	8	3
Pf3D7_10_v3	1675609			967.67	T	A	SNP	intergenic_region				0/0	0/1	0/0	1/1	0/0	0/1	0/1	0/0	0/1	0/1	7	0	6	2	6	0	0	5	5	0	13	2	11	13	6	0	2	2	8	3
Pf3D7_11_v3	482570	PF3D7_1112700	conserved Plasmodium protein, unknown function	1603.79	C	A	SNP	intron_variant			c.628-10C>A	0/0	0/0	0/0	0/0	1/1	0/0	0/0	0/0	0/0	0/0	55	0	43	1	48	0	57	0	1	62	73	0	172	0	84	2	41	0	82	0
Pf3D7_11_v3	508963	PF3D7_1113000	conserved Plasmodium protein, unknown function	13623.6	G	A	SNP	missense_variant	MISSENSE	Gat/Aat	p.Asp5332Asn/c.15994G>A	0/0	1/1	1/1	1/1	0/0	0/0	0/0	1/1	1/1	1/1	60	0	2	76	1	65	2	79	137	1	138	1	302	0	6	131	1	51	4	107
Pf3D7_11_v3	1732312	PF3D7_1143300	DNA-directed RNA polymerases I and III subunit RPAC1, putative	15445.7	C	T	SNP	missense_variant	MISSENSE	Gaa/Aaa	p.Glu197Lys/c.589G>A	0/0	0/0	0/0	0/0	0/0	1/1	1/1	0/0	0/0	0/0	91	5	111	0	156	0	120	0	188	0	4	194	6	381	214	0	66	0	186	0
Pf3D7_11_v3	1898338			5155.57	C	T	SNP	intergenic_region			n.1898338C>T	0/0	1/1	1/1	1/1	0/0	0/0	0/0	1/1	1/1	1/1	29	0	0	27	1	27	2	30	48	0	37	0	112	0	0	51	0	16	1	49
Pf3D7_12_v3	673235	PF3D7_1216900	DNA-binding chaperone, putative	2184.79	C	T	SNP	missense_variant	MISSENSE	gCt/gTt	p.Ala930Val/c.2789C>T	0/0	1/1	0/0	0/0	0/0	0/0	0/0	0/0	0/0	0/0	83	0	1	86	155	0	109	0	178	0	161	0	304	0	157	0	58	0	182	0
Pf3D7_12_v3	1464995	PF3D7_1235200	V-type K+-independent H+-translocating inorganic pyrophosphatase	70150.6	C	T	SNP	missense_variant	MISSENSE	Gaa/Aaa	p.Glu860Lys/c.2578G>A	0/0	1/1	1/1	1/1	0/0	0/0	0/0	1/1	1/1	1/1	202	6	11	328	9	399	7	381	662	0	533	4	1162	2	2	499	6	266	7	718
Pf3D7_12_v3	1650995	PF3D7_1239500	DNA gyrase subunit B	690.28	C	T	SNP	missense_variant	MISSENSE	Ctt/Ttt	p.Leu777Phe/c.2329C>T	0/0	0/0	0/0	0/0	0/0	0/0	0/0	0/0	1/1	0/0	81	0	79	0	81	0	75	1	148	0	147	0	289	0	134	0	3	31	154	0
Pf3D7_13_v3	1991136	PF3D7_1349500	conserved Plasmodium protein, unknown function	2257.79	A	C	SNP	synonymous_variant	SILENT	ggT/ggG	p.Gly1493Gly/c.4479T>G	0/0	0/0	0/0	1/1	0/0	0/0	0/0	0/0	0/0	0/0	81	0	129	0	117	1	7	100	219	0	192	0	392	0	219	0	70	0	223	0
Pf3D7_13_v3	2193400	PF3D7_1355200	RAP protein, putative	5120.64	G	T	SNP	missense_variant	MISSENSE	Cat/Aat	p.His238Asn/c.712C>A	0/0	1/1	1/1	0/1	0/0	0/0	0/0	1/1	1/1	1/1	45	1	0	30	0	32	6	23	48	0	62	2	94	2	0	42	1	12	0	57
Pf3D7_14_v3	874036	PF3D7_1421100	conserved Plasmodium protein, unknown function	18191.6	G	A	SNP	missense_variant	MISSENSE	Gat/Aat	p.Asp1013Asn/c.3037G>A	0/0	1/1	1/1	1/1	0/0	0/0	0/0	1/1	1/1	1/1	113	2	6	91	1	87	2	100	220	2	158	2	354	0	3	175	1	69	2	193
Pf3D7_14_v3	1854890	PF3D7_1445100	histidine--tRNA ligase, putative	8444.72	T	G	SNP	missense_variant	MISSENSE	gaA/gaC	p.Glu55Asp/c.165A>C	0/0	0/0	0/0	0/0	0/0	1/1	1/1	0/0	0/0	0/0	38	2	51	0	69	0	60	1	102	1	1	141	2	202	118	0	41	0	93	0
Pf3D7_14_v3	1990171	PF3D7_1448500	conserved Plasmodium protein, unknown function	4308.79	G	C	SNP	missense_variant	MISSENSE	Ctt/Gtt	p.Leu1802Val/c.5404C>G	0/0	1/1	0/0	0/0	0/0	0/0	0/0	0/0	0/0	0/0	172	0	6	180	128	0	159	0	238	1	254	0	439	1	245	0	108	0	282	0
Pf3D7_14_v3	2808875			5574.47	G	T	SNP	intergenic_region			n.2808875G>T	0/0	1/1	1/1	1/1	0/0	0/0	0/0	1/1	1/1	1/1	47	0	0	31	1	30	3	40	59	1	52	1	117	1	0	48	1	8	3	56
Pf3D7_01_v3	404225			599.96	TA	T,TAA	INDEL	intergenic_region			n.404226delA	0/0	0/2	1/2	0/1	0/1	0/2	0/1	0/1	0/2	0/2	12	4	7	3	4	6	8	10	6	9	21	8	26	16	12	20	2	1	5	6
Pf3D7_02_v3	716742			614.7	TA	T,TAA	INDEL	intergenic_region			n.716743delA	0/0	0/1	0/2	0/1	0/1	0/1	0/1	1/2	0/1	0/0	14	2	15	12	11	7	11	4	26	15	36	15	63	22	11	15	6	5	25	4
Pf3D7_03_v3	435104	PF3D7_0310200	phd finger protein, putative	2022.85	GGTAGATGTAGACCACAAAATGGTAGATGTAGACCACAAAATGGTAGATGTAGACCACAAAA	G	INDEL	frameshift_variant		gtagatgtagaccacaaaatggtagatgtagaccacaaaatggtagatgtagaccacaaaatg/	p.Val2606fs/c.7816_7876delGTAGATGTAGACCACAAAATGGTAGATGTAGACCACAAAATGGTAGATGTAGACCACAAAA	0/0	1/1	1/1	0/1	1/1	1/1	1/1	0/1	0/0	1/1	102	0	6	0	1	0	7	0	6	0	8	0	3	0	15	0	115	0	3	0
Pf3D7_03_v3	761130			772.45	T	TA	INDEL	intergenic_region			n.761130_761131insA	0/0	1/1	0/1	0/1	0/1	0/1	0/1	0/1	0/1	0/1	5	2	0	4	2	5	7	4	5	12	4	7	9	13	4	4	1	4	2	5
Pf3D7_04_v3	677207	PF3D7_0415200	conserved Plasmodium protein, unknown function	1850.75	GT	G,GTT	INDEL	frameshift_variant		aac/	p.Asn644fs/c.1931delA	0/0	0/1	0/1	0/1	0/1	1/2	0/1	0/1	0/1	0/2	19	8	16	29	19	24	24	17	32	29	19	36	87	57	43	32	12	8	45	26
Pf3D7_04_v3	740054			4127.74	CTTTTTTCTTTTTTTTTCTTTTTCTTTTTTTTTTCTTTTTTTTT	C	INDEL	intergenic_region			n.740055_740097delTTTTTTCTTTTTTTTTCTTTTTCTTTTTTTTTTCTTTTTTTTT	0/0	0/0	0/0	0/0	1/1	0/0	0/0	0/0	0/0	0/0	60	0	59	0	55	0	57	0	1	97	95	0	220	0	96	0	36	0	99	0
Pf3D7_06_v3	88048			1345.38	G	GTA	INDEL	intergenic_region			n.88048_88049insTA	0/0	0/1	1/1	0/1	0/1	0/1	0/1	0/1	0/1	0/1	6	1	3	6	0	8	3	5	2	8	2	6	6	11	5	6	1	1	6	4
Pf3D7_06_v3	303530			579.47	G	GA	INDEL	intergenic_region			n.303530_303531insA	0/0	0/0	0/1	1/1	0/1	0/0	0/1	0/0	0/0	0/1	7	1	12	0	5	4	2	5	11	5	15	1	28	8	23	3	3	0	13	3
Pf3D7_06_v3	593032			1030.93	TATATATAAC	T	INDEL	intergenic_region			n.593033_593041delATATATAAC	0/0	0/0	0/0	0/0	1/1	0/0	0/0	0/0	0/0	0/0	13	0	13	0	4	0	9	0	1	34	27	0	45	1	20	0	4	0	36	0
Pf3D7_07_v3	716493			1405.16	A	AT	INDEL	intergenic_region			n.716493_716494insT	0/0	1/1	0/1	0/1	0/0	0/0	0/1	0/1	1/1	0/1	20	1	2	10	7	5	5	10	36	3	31	3	55	12	8	28	0	12	6	23
Pf3D7_07_v3	740209	PF3D7_0717000	conserved Plasmodium membrane protein, unknown function	2305.82	AATAT	A	INDEL	intron_variant			c.493-46_493-43delATAT	0/0	0/0	0/0	0/0	0/0	1/1	1/1	0/0	0/1	0/0	15	0	16	0	11	0	13	0	21	0	4	18	3	42	27	0	10	1	22	0
Pf3D7_07_v3	830300	PF3D7_0718600	conserved Plasmodium protein, unknown function	636.37	AT	A	INDEL	intron_variant			c.2462-34delT	0/0	0/1	0/1	0/1	0/1	0/1	0/1	0/1	1/1	0/1	11	2	5	5	5	7	9	6	20	17	8	10	25	16	12	7	0	3	16	13
Pf3D7_07_v3	866367	PF3D7_0719900	conserved Plasmodium membrane protein, unknown function	19651.5	C	CAAAGATAAAGATATAAATCACGAT	INDEL	inframe_insertion		gat/AATCACGATAAAGATAAAGATATAgat	p.Ile152_Asp153insAsnHisAspLysAspLysAspIle/c.456_457insAATCACGATAAAGATAAAGATATA	0/0	1/1	1/1	1/1	0/0	0/0	0/0	1/1	1/1	1/1	125	0	5	102	2	130	1	110	266	0	282	2	600	1	4	176	4	73	2	193
Pf3D7_07_v3	1265060			563.61	ATATAT	A	INDEL	intergenic_region			n.1265061_1265065delTATAT	0/0	0/0	0/1	0/0	0/1	0/1	0/1	0/1	1/1	0/1	14	3	15	3	10	11	11	4	15	10	11	8	26	22	12	16	1	3	19	11
Pf3D7_08_v3	173980	PF3D7_0802400	cyclin-like protein, putative	822.95	T	TAAA	INDEL	intron_variant			c.2035+81_2035+82insAAA	0/0	0/1	1/1	0/0	0/1	0/1	0/1	0/1	1/1	0/1	9	0	10	0	8	2	14	0	27	2	17	2	38	6	15	1	2	1	20	2
Pf3D7_09_v3	557371	PF3D7_0912500	SAP domain-containing protein, putative	693.99	TATATA	T	INDEL	intron_variant			c.641-41_641-37delATATA	0/0	0/1	0/1	1/1	0/1	0/1	0/1	0/1	0/1	0/1	8	1	5	10	2	5	0	3	15	4	9	13	21	17	18	9	8	3	7	7
Pf3D7_12_v3	913825	PF3D7_1222600	AP2 domain transcription factor AP2-G	5317.74	T	TA	INDEL	frameshift_variant		agt/aAgt	p.Ser2211fs/c.6631dupA	0/0	0/0	0/0	0/0	1/1	0/0	0/0	0/0	0/0	0/0	82	3	137	1	152	1	151	2	6	229	222	0	415	0	214	0	105	1	234	0
Pf3D7_12_v3	1133298			1276.13	G	GA	INDEL	intergenic_region			n.1133298_1133299insA	0/0	0/0	0/0	0/0	0/0	1/1	1/1	0/0	0/0	0/0	9	1	18	0	12	0	13	0	18	0	2	22	3	43	17	1	9	0	21	0
Pf3D7_12_v3	1499872	PF3D7_1235900	pre-mRNA-splicing factor SYF1, putative	4448.14	TATCATC	T	INDEL	inframe_deletion		gatgat/	p.Asp512_Asp513del/c.1534_1539delGATGAT	0/0	1/1	0/1	0/1	0/0	0/0	0/0	0/1	1/1	0/1	96	0	1	17	5	13	4	17	130	0	111	2	232	3	8	26	1	9	6	44
Pf3D7_13_v3	95742			749.14	GA	G	INDEL	intergenic_region			n.95743delA	0/0	0/1	0/1	1/1	0/1	0/1	0/1	0/1	0/1	0/1	10	0	13	11	3	1	0	6	9	12	11	10	35	21	17	7	2	4	20	9
Pf3D7_13_v3	2677110	PF3D7_1366900	conserved protein, unknown function	13535.7	ATAATATGAACAATAATATGAACAATATGAACAATATGAATAG	A	INDEL	disruptive_inframe_deletion		aatatgaacaataatatgaacaatatgaacaatatgaatagtatg/atg	p.Asn402_Ser415del/c.1205_1246delATATGAACAATAATATGAACAATATGAACAATATGAATAGTA	0/0	0/0	0/0	0/0	0/0	1/1	1/1	0/0	0/0	0/0	203	0	253	0	192	2	260	0	351	0	11	118	6	249	296	1	147	1	405	1
Pf3D7_14_v3	37963			523.35	CA	C,CAA	INDEL	intergenic_region			n.37964delA	0/0	0/1	0/2	1/2	0/2	0/2	0/1	0/2	0/1	0/1	12	4	7	3	6	3	2	3	9	4	8	3	23	16	15	6	4	4	16	6
Pf3D7_14_v3	575180			4473.53	G	GA	INDEL	intergenic_region			n.575180_575181insA	0/0	1/1	1/1	1/1	0/0	0/0	0/0	1/1	1/1	1/1	38	0	0	32	1	26	0	28	34	0	42	2	79	2	3	42	0	11	0	51
Pf3D7_14_v3	1325318	PF3D7_1433400	PHD finger protein PHD2, putative	4289.74	T	TTGATTATTCATATGGTTAGATATA	INDEL	disruptive_inframe_insertion		caa/caTATATCTAACCATATGAATAATCAa	p.His1412_Asn1419dup/c.4236_4259dupTATATCTAACCATATGAATAATCA	0/0	0/0	0/0	0/0	1/1	0/0	0/0	0/0	0/0	0/0	59	1	69	0	43	0	71	0	3	104	69	0	164	0	90	0	43	0	131	0
Pf3D7_14_v3	1413335			568.31	AT	A,ATT	INDEL	intergenic_region			n.1413336delT	0/0	0/1	1/2	0/1	0/1	0/1	0/2	0/1	0/0	0/2	11	2	8	5	6	10	13	7	15	10	25	10	40	17	17	14	6	2	11	4
Pf3D7_14_v3	1814999	PF3D7_1444100	conserved Plasmodium protein, unknown function	9702.53	A	AT	INDEL	frameshift_variant		aat/aaAt	p.Asn3038fs/c.9113dupA	0/0	1/1	1/1	1/1	0/0	0/0	0/0	1/1	1/1	1/1	42	1	1	64	3	63	5	47	81	3	84	0	171	3	1	95	1	18	1	78
Pf3D7_14_v3	2910169			836.74	A	AT	INDEL	intergenic_region			n.2910169_2910170insT	0/0	1/1	0/0	0/0	0/0	0/0	0/0	0/0	0/0	0/0	52	1	4	42	35	0	50	0	87	0	110	0	159	2	101	0	31	0	92	1
