## Supplementary Table 6 for "A novel chemogenomic screening platform for scalable antimalarial drug target identification"

### Sheet: BarSeq
Table S6. List of oligonucleotide primers used in this study.
Primer Name	Sequence	Target
BA2_int1	TCGGCATTCCTGCTGAACCGCTCTTCCGATCTGTAATTCGTGCGCGTCAG	Amplifies PbAC barcode region (5' end)
BC_STM_91	ACACTCTTTCCCTACACGACGCTCTTCCGATCTGGCGCTCTAGAGTCGACC	Amplifies PbAC barcode region (3' end)
iPCRindex1	CAAGCAGAAGACGGCATACGAGATTGCTAATCACTGAGATCGGTCTCGGCATTCCTGCTGAACCGCTCTTCCGATC*T	Forward primer for addition of adapters/indexes to PbA C barcode region
iPCRindex2	CAAGCAGAAGACGGCATACGAGATTAGGGGGATTCGAGATCGGTCTCGGCATTCCTGCTGAACCGCTCTTCCGATC*T
iPCRindex3	CAAGCAGAAGACGGCATACGAGATAGTTTCCCAGGGAGATCGGTCTCGGCATTCCTGCTGAACCGCTCTTCCGATC*T
iPCRindex4	CAAGCAGAAGACGGCATACGAGATCCTGGGAGGTAGAGATCGGTCTCGGCATTCCTGCTGAACCGCTCTTCCGATC*T
iPCRindex5	CAAGCAGAAGACGGCATACGAGATATACCACAAATGAGATCGGTCTCGGCATTCCTGCTGAACCGCTCTTCCGATC*T
iPCRindex6	CAAGCAGAAGACGGCATACGAGATGATCTCTCGGGGAGATCGGTCTCGGCATTCCTGCTGAACCGCTCTTCCGATC*T
iPCRindex7	CAAGCAGAAGACGGCATACGAGATACCCTATACTCGAGATCGGTCTCGGCATTCCTGCTGAACCGCTCTTCCGATC*T
iPCRindex8	CAAGCAGAAGACGGCATACGAGATCTCAATTAAGAGAGATCGGTCTCGGCATTCCTGCTGAACCGCTCTTCCGATC*T
iPCRindex9	CAAGCAGAAGACGGCATACGAGATCGACAGAACGTGAGATCGGTCTCGGCATTCCTGCTGAACCGCTCTTCCGATC*T
iPCRindex10	CAAGCAGAAGACGGCATACGAGATTCGCCATTATGGAGATCGGTCTCGGCATTCCTGCTGAACCGCTCTTCCGATC*T
iPCRindex11	CAAGCAGAAGACGGCATACGAGATATGTTCCGGCCGAGATCGGTCTCGGCATTCCTGCTGAACCGCTCTTCCGATC*T
iPCRindex12	CAAGCAGAAGACGGCATACGAGATTCTTGAAGTGAGAGATCGGTCTCGGCATTCCTGCTGAACCGCTCTTCCGATC*T
iPCRindex13	CAAGCAGAAGACGGCATACGAGATGAAGGCCAGCTGAGATCGGTCTCGGCATTCCTGCTGAACCGCTCTTCCGATC*T
iPCRindex14	CAAGCAGAAGACGGCATACGAGATCCAATGTGCAGGAGATCGGTCTCGGCATTCCTGCTGAACCGCTCTTCCGATC*T
iPCRindex15	CAAGCAGAAGACGGCATACGAGATATCGAAGGACCGAGATCGGTCTCGGCATTCCTGCTGAACCGCTCTTCCGATC*T
iPCRindex16	CAAGCAGAAGACGGCATACGAGATTCGGGTGCGAAGAGATCGGTCTCGGCATTCCTGCTGAACCGCTCTTCCGATC*T
iPCRindex17	CAAGCAGAAGACGGCATACGAGATGTAATTTACGGGAGATCGGTCTCGGCATTCCTGCTGAACCGCTCTTCCGATC*T
iPCRindex18	CAAGCAGAAGACGGCATACGAGATATATCGACTACGAGATCGGTCTCGGCATTCCTGCTGAACCGCTCTTCCGATC*T
iPCRindex19	CAAGCAGAAGACGGCATACGAGATTGATTCTTACAGAGATCGGTCTCGGCATTCCTGCTGAACCGCTCTTCCGATC*T
iPCRindex20	CAAGCAGAAGACGGCATACGAGATACGGCGGGCCTGAGATCGGTCTCGGCATTCCTGCTGAACCGCTCTTCCGATC*T
iPCRindex21	CAAGCAGAAGACGGCATACGAGATCTTGCGTGGAGGAGATCGGTCTCGGCATTCCTGCTGAACCGCTCTTCCGATC*T
iPCRindex22	CAAGCAGAAGACGGCATACGAGATTAATCAAAGACGAGATCGGTCTCGGCATTCCTGCTGAACCGCTCTTCCGATC*T
iPCRindex23	CAAGCAGAAGACGGCATACGAGATGGCGGGCTCTAGAGATCGGTCTCGGCATTCCTGCTGAACCGCTCTTCCGATC*T
iPCRindex24	CAAGCAGAAGACGGCATACGAGATCCTCCATTTCTGAGATCGGTCTCGGCATTCCTGCTGAACCGCTCTTCCGATC*T
iPCRindex25	CAAGCAGAAGACGGCATACGAGATAACCAGCGCTGGAGATCGGTCTCGGCATTCCTGCTGAACCGCTCTTCCGATC*T
iPCRindex26	CAAGCAGAAGACGGCATACGAGATTATTCGTCAACGAGATCGGTCTCGGCATTCCTGCTGAACCGCTCTTCCGATC*T
iPCRindex27	CAAGCAGAAGACGGCATACGAGATGCGCTGATGCAGAGATCGGTCTCGGCATTCCTGCTGAACCGCTCTTCCGATC*T
iPCRindex28	CAAGCAGAAGACGGCATACGAGATCTCATATGGCTGAGATCGGTCTCGGCATTCCTGCTGAACCGCTCTTCCGATC*T
iPCRindex29	CAAGCAGAAGACGGCATACGAGATACAGGGGCAGGGAGATCGGTCTCGGCATTCCTGCTGAACCGCTCTTCCGATC*T
iPCRindex30	CAAGCAGAAGACGGCATACGAGATGGTTTTATACCGAGATCGGTCTCGGCATTCCTGCTGAACCGCTCTTCCGATC*T
iPCRindex31	CAAGCAGAAGACGGCATACGAGATGCATGACTTTAGAGATCGGTCTCGGCATTCCTGCTGAACCGCTCTTCCGATC*T
iPCRindex32	CAAGCAGAAGACGGCATACGAGATTTCTGAGTTCTGAGATCGGTCTCGGCATTCCTGCTGAACCGCTCTTCCGATC*T
iPCRindex33	CAAGCAGAAGACGGCATACGAGATCGATTAAGCTGGAGATCGGTCTCGGCATTCCTGCTGAACCGCTCTTCCGATC*T
iPCRindex34	CAAGCAGAAGACGGCATACGAGATTCTCTTAAGCCGAGATCGGTCTCGGCATTCCTGCTGAACCGCTCTTCCGATC*T
iPCRindex35	CAAGCAGAAGACGGCATACGAGATCCGACAGGTGAGAGATCGGTCTCGGCATTCCTGCTGAACCGCTCTTCCGATC*T
iPCRindex36	CAAGCAGAAGACGGCATACGAGATAGTATCACTATGAGATCGGTCTCGGCATTCCTGCTGAACCGCTCTTCCGATC*T
iPCRindex37	CAAGCAGAAGACGGCATACGAGATGTTCGCTGATGGAGATCGGTCTCGGCATTCCTGCTGAACCGCTCTTCCGATC*T
iPCRindex38	CAAGCAGAAGACGGCATACGAGATTCCCATGGCGCGAGATCGGTCTCGGCATTCCTGCTGAACCGCTCTTCCGATC*T
iPCRindex39	CAAGCAGAAGACGGCATACGAGATGGAGTTCAACAGAGATCGGTCTCGGCATTCCTGCTGAACCGCTCTTCCGATC*T
iPCRindex40	CAAGCAGAAGACGGCATACGAGATACTGCGTATATGAGATCGGTCTCGGCATTCCTGCTGAACCGCTCTTCCGATC*T
iPCRindex41	CAAGCAGAAGACGGCATACGAGATTACGTCGTGCGGAGATCGGTCTCGGCATTCCTGCTGAACCGCTCTTCCGATC*T
iPCRindex42	CAAGCAGAAGACGGCATACGAGATCCTTCTGTCCCGAGATCGGTCTCGGCATTCCTGCTGAACCGCTCTTCCGATC*T
iPCRindex43	CAAGCAGAAGACGGCATACGAGATATACTTGTTAAGAGATCGGTCTCGGCATTCCTGCTGAACCGCTCTTCCGATC*T
iPCRindex44	CAAGCAGAAGACGGCATACGAGATTACCCAGGAGTGAGATCGGTCTCGGCATTCCTGCTGAACCGCTCTTCCGATC*T
iPCRindex45	CAAGCAGAAGACGGCATACGAGATGGGGTTTTCTGGAGATCGGTCTCGGCATTCCTGCTGAACCGCTCTTCCGATC*T
iPCRindex46	CAAGCAGAAGACGGCATACGAGATACTGCTCGTGCGAGATCGGTCTCGGCATTCCTGCTGAACCGCTCTTCCGATC*T
iPCRindex47	CAAGCAGAAGACGGCATACGAGATGAAGCATAATAGAGATCGGTCTCGGCATTCCTGCTGAACCGCTCTTCCGATC*T
iPCRindex48	CAAGCAGAAGACGGCATACGAGATATACAGTCGCTGAGATCGGTCTCGGCATTCCTGCTGAACCGCTCTTCCGATC*T
iPCRindex49	CAAGCAGAAGACGGCATACGAGATCTGTCGCAAGGGAGATCGGTCTCGGCATTCCTGCTGAACCGCTCTTCCGATC*T
iPCRindex50	CAAGCAGAAGACGGCATACGAGATTGCAATCTAACGAGATCGGTCTCGGCATTCCTGCTGAACCGCTCTTCCGATC*T
iPCRindex51	CAAGCAGAAGACGGCATACGAGATGATGGTATTTAGAGATCGGTCTCGGCATTCCTGCTGAACCGCTCTTCCGATC*T
iPCRindex52	CAAGCAGAAGACGGCATACGAGATCTAAAAAATATGAGATCGGTCTCGGCATTCCTGCTGAACCGCTCTTCCGATC*T
iPCRindex53	CAAGCAGAAGACGGCATACGAGATAGCGTTTAGGGGAGATCGGTCTCGGCATTCCTGCTGAACCGCTCTTCCGATC*T
iPCRindex54	CAAGCAGAAGACGGCATACGAGATTCCTAACAATCGAGATCGGTCTCGGCATTCCTGCTGAACCGCTCTTCCGATC*T
iPCRindex55	CAAGCAGAAGACGGCATACGAGATGAGACTCGGTAGAGATCGGTCTCGGCATTCCTGCTGAACCGCTCTTCCGATC*T
iPCRindex56	CAAGCAGAAGACGGCATACGAGATCAATTTGTTCTGAGATCGGTCTCGGCATTCCTGCTGAACCGCTCTTCCGATC*T
iPCRindex57	CAAGCAGAAGACGGCATACGAGATATGAGATCAAGGAGATCGGTCTCGGCATTCCTGCTGAACCGCTCTTCCGATC*T
iPCRindex58	CAAGCAGAAGACGGCATACGAGATTAACGCGTGGCGAGATCGGTCTCGGCATTCCTGCTGAACCGCTCTTCCGATC*T
iPCRindex59	CAAGCAGAAGACGGCATACGAGATCCGTATCTATAGAGATCGGTCTCGGCATTCCTGCTGAACCGCTCTTCCGATC*T
iPCRindex60	CAAGCAGAAGACGGCATACGAGATTGGCTGGGTATGAGATCGGTCTCGGCATTCCTGCTGAACCGCTCTTCCGATC*T
iPCRindex61	CAAGCAGAAGACGGCATACGAGATGTACATCCGGGGAGATCGGTCTCGGCATTCCTGCTGAACCGCTCTTCCGATC*T
iPCRindex62	CAAGCAGAAGACGGCATACGAGATAAGCCGAGATCGAGATCGGTCTCGGCATTCCTGCTGAACCGCTCTTCCGATC*T
iPCRindex63	CAAGCAGAAGACGGCATACGAGATCAAAGCGGCTAGAGATCGGTCTCGGCATTCCTGCTGAACCGCTCTTCCGATC*T
iPCRindex64	CAAGCAGAAGACGGCATACGAGATGCTGTATTTAGGAGATCGGTCTCGGCATTCCTGCTGAACCGCTCTTCCGATC*T
iPCRindex65	CAAGCAGAAGACGGCATACGAGATTGGTAAAACCCGAGATCGGTCTCGGCATTCCTGCTGAACCGCTCTTCCGATC*T
iPCRindex66	CAAGCAGAAGACGGCATACGAGATGCAATGGATATGAGATCGGTCTCGGCATTCCTGCTGAACCGCTCTTCCGATC*T
iPCRindex67	CAAGCAGAAGACGGCATACGAGATACTCTCGGGAGGAGATCGGTCTCGGCATTCCTGCTGAACCGCTCTTCCGATC*T
iPCRindex68	CAAGCAGAAGACGGCATACGAGATCGGAGATATTCGAGATCGGTCTCGGCATTCCTGCTGAACCGCTCTTCCGATC*T
iPCRindex69	CAAGCAGAAGACGGCATACGAGATGTGGGTTAGTAGAGATCGGTCTCGGCATTCCTGCTGAACCGCTCTTCCGATC*T
iPCRindex70	CAAGCAGAAGACGGCATACGAGATTTGTATCATTTGAGATCGGTCTCGGCATTCCTGCTGAACCGCTCTTCCGATC*T
iPCRindex71	CAAGCAGAAGACGGCATACGAGATAAATAATGGGGGAGATCGGTCTCGGCATTCCTGCTGAACCGCTCTTCCGATC*T
iPCRindex72	CAAGCAGAAGACGGCATACGAGATCGTCGCGACTCGAGATCGGTCTCGGCATTCCTGCTGAACCGCTCTTCCGATC*T
iPCRindex73	CAAGCAGAAGACGGCATACGAGATGGCCACAACCAGAGATCGGTCTCGGCATTCCTGCTGAACCGCTCTTCCGATC*T
iPCRindex74	CAAGCAGAAGACGGCATACGAGATTTTCCTTGAATGAGATCGGTCTCGGCATTCCTGCTGAACCGCTCTTCCGATC*T
iPCRindex75	CAAGCAGAAGACGGCATACGAGATCCAGATCTTGGGAGATCGGTCTCGGCATTCCTGCTGAACCGCTCTTCCGATC*T
iPCRindex76	CAAGCAGAAGACGGCATACGAGATTGATACAGTATGAGATCGGTCTCGGCATTCCTGCTGAACCGCTCTTCCGATC*T
iPCRindex77	CAAGCAGAAGACGGCATACGAGATGCACGAATCGGGAGATCGGTCTCGGCATTCCTGCTGAACCGCTCTTCCGATC*T
iPCRindex78	CAAGCAGAAGACGGCATACGAGATCAGCGTTGTCAGAGATCGGTCTCGGCATTCCTGCTGAACCGCTCTTCCGATC*T
iPCRindex79	CAAGCAGAAGACGGCATACGAGATATAAGACAGCCGAGATCGGTCTCGGCATTCCTGCTGAACCGCTCTTCCGATC*T
iPCRindex80	CAAGCAGAAGACGGCATACGAGATCAGGCCAGGGTGAGATCGGTCTCGGCATTCCTGCTGAACCGCTCTTCCGATC*T
iPCRindex81	CAAGCAGAAGACGGCATACGAGATATAAGCGTACGGAGATCGGTCTCGGCATTCCTGCTGAACCGCTCTTCCGATC*T
iPCRindex82	CAAGCAGAAGACGGCATACGAGATATTAAGTGCAAGAGATCGGTCTCGGCATTCCTGCTGAACCGCTCTTCCGATC*T
iPCRindex83	CAAGCAGAAGACGGCATACGAGATTTCTCTTTGTCGAGATCGGTCTCGGCATTCCTGCTGAACCGCTCTTCCGATC*T
iPCRindex84	CAAGCAGAAGACGGCATACGAGATGTGCTGTGGTTGAGATCGGTCTCGGCATTCCTGCTGAACCGCTCTTCCGATC*T
iPCRindex85	CAAGCAGAAGACGGCATACGAGATCTCTAGATAAGGAGATCGGTCTCGGCATTCCTGCTGAACCGCTCTTCCGATC*T
iPCRindex86	CAAGCAGAAGACGGCATACGAGATTGACCACATTAGAGATCGGTCTCGGCATTCCTGCTGAACCGCTCTTCCGATC*T
iPCRindex87	CAAGCAGAAGACGGCATACGAGATAGCTCGCGCGCGAGATCGGTCTCGGCATTCCTGCTGAACCGCTCTTCCGATC*T
iPCRindex88	CAAGCAGAAGACGGCATACGAGATACACACATGGAGAGATCGGTCTCGGCATTCCTGCTGAACCGCTCTTCCGATC*T
iPCRindex89	CAAGCAGAAGACGGCATACGAGATTGGATTCCTCCGAGATCGGTCTCGGCATTCCTGCTGAACCGCTCTTCCGATC*T
iPCRindex90	CAAGCAGAAGACGGCATACGAGATCCTATTTTGATGAGATCGGTCTCGGCATTCCTGCTGAACCGCTCTTCCGATC*T
iPCRindex91	CAAGCAGAAGACGGCATACGAGATTGGCAGTCTTGGAGATCGGTCTCGGCATTCCTGCTGAACCGCTCTTCCGATC*T
iPCRindex92	CAAGCAGAAGACGGCATACGAGATGGTCCATCCTAGAGATCGGTCTCGGCATTCCTGCTGAACCGCTCTTCCGATC*T
iPCRindex93	CAAGCAGAAGACGGCATACGAGATTAGGTCCGATCGAGATCGGTCTCGGCATTCCTGCTGAACCGCTCTTCCGATC*T
iPCRindex94	CAAGCAGAAGACGGCATACGAGATATTCCTTTGGGGAGATCGGTCTCGGCATTCCTGCTGAACCGCTCTTCCGATC*T
iPCRindex95	CAAGCAGAAGACGGCATACGAGATTGCGTTAGGTAGAGATCGGTCTCGGCATTCCTGCTGAACCGCTCTTCCGATC*T
iPCRindex96	CAAGCAGAAGACGGCATACGAGATCTGAACCTGACGAGATCGGTCTCGGCATTCCTGCTGAACCGCTCTTCCGATC*T
i501	AATGATACGGCGACCACCGAGATCTACACTATAGCCTACACTCTTTCCCTACACGACGCTCTTCCGATCT	Reverse primer for addition of adapters/indexes to PbAC barcode region
i502	AATGATACGGCGACCACCGAGATCTACACATAGAGGCACACTCTTTCCCTACACGACGCTCTTCCGATCT

### Sheet: qPCR
Primer Name	Sequence	Target	Notes
PksertRNAlig_F	GAGCACATGGAAAAGACATCAGAG	PKNH_0312700 forward primer
PksertRNAlig_R	GTGTACCTTGCTACTTGTTTGAGG	PKNH_0312700 reverse primer
Pbdhodh_F	GGAGAATAATTGGGTATAATGGTAATCGC	PBANKA_010210 forward primer
Pbdhodh_R	GGAGAATAATTGGGTATAATGGTAATCGC	PBANKA_010210 reverse primer
Pbcrt_F	GTTGGCATGGTCAAAATGTGTGACAAC	PBANKA_121950 forward primer	Intron-spanning
Pbcrt_R	CAATATTCTTGGTTTTCTTACAGCATCGC	PBANKA_121950 reverse primer
Pbmdr1_F	CGCTTCCATTGAAGCCACTACCG	PBANKA_1237800 forward primer
Pbmdr1_R	ATGGACAACAAAACTGATCACGCAGA	PBANKA_1237800 reverse primer
